# Type III interferons may suppress viral infections by triggering cell death

**DOI:** 10.1101/2024.09.09.612051

**Authors:** Wiktor Prus, Frederic Grabowski, Paulina Koza, Zbigniew Korwek, Maciej Czerkies, Paulina Kaczyńska, Nazanin Amirinejad, Marek Kochańczyk, Tomasz Lipniacki

## Abstract

Type III interferons (IFN-λ1–λ4) are known to limit influenza virus infections in vivo and are non-redundant to type I interferons (IFN-α and IFN-β). Here, we demonstrate that IFN-λ acts through mechanisms that are beyond its ability to induce JAK/STAT signaling and promotes fast cell death in epithelial cells stimulated with poly(I:C). Studying influenza A virus (IAV) and respiratory syncytial virus (RSV) infections in vitro we notice that type I interferons, when provided prior to infection, induce higher STAT1/2 activation and a stronger accumulation of proteins coded by interferon-stimulated genes, and correspondingly suppress both IAV and RSV spread more effectively than type III interferons. The knockout of the IFN-λ receptor (subunit IFNLR1), compared to the knockout of the IFN-β receptor (subunit IFNAR1), only slightly influences levels of STAT1/2 phosphorylation during infection with any of the viruses; However, IFNLR1 knockout results in a greater proportion of IAV-infected cells and higher viral RNA and protein levels. We showed that the ratio of dying to infected cells is lower in IFNLR1-deficient cells compared to wild-type cells, suggesting that IFN-λ promotes the rapid death of IAV-infected cells and thereby limits viral spread. This effect was not observed in RSV-infected cultures, possibly due to the RSV’s ability to suppress host cell death through its nonstructural proteins. Overall, our results reveal a distinct role for IFN-λ in restricting viral infections by triggering rapid death of infected epithelial cells, in contrast to type I interferons, which are the main inducers of JAK/STAT-mediated expression of ISGs, that may be used by IFN-λ to trigger cell death.
