## Supplementary Data S2 for "Type III interferons may suppress viral infections by triggering cell death": all_reps.csv

Experiment	CellLine	('Stimulation', 'Agent')	('Stimulation', 'Amount')	('Stimulation', 'Unit')	('Stimulation', 'Duration')	RNACountPerCell_Mean
rep1	WT	IAV	0.01	MOI	1 days 00:00:00	580.45
rep1	WT	IAV	0.1	MOI	1 days 00:00:00	6167.9
rep1	IFNLR-KO	IAV	0.01	MOI	1 days 00:00:00	1364.6999999999998
rep1	IFNLR-KO	IAV	0.1	MOI	1 days 00:00:00	11883.0
rep1	WT	IAV	0.01	MOI	2 days 00:00:00	296.1
rep1	WT	IAV	0.1	MOI	2 days 00:00:00	1433.9
rep1	IFNLR-KO	IAV	0.01	MOI	2 days 00:00:00	552.8499999999999
rep1	IFNLR-KO	IAV	0.1	MOI	2 days 00:00:00	3315.05
rep1	WT	IAV	0.01	MOI	3 days 00:00:00	120.9
rep1	WT	IAV	0.1	MOI	3 days 00:00:00	236.95
rep1	IFNLR-KO	IAV	0.01	MOI	3 days 00:00:00	523.25
rep1	IFNLR-KO	IAV	0.1	MOI	3 days 00:00:00	2101.5
rep1	WT	IAV	0.01	MOI	4 days 00:00:00	135.2
rep1	WT	IAV	0.1	MOI	4 days 00:00:00	720.55
rep1	IFNLR-KO	IAV	0.01	MOI	4 days 00:00:00	476.15
rep1	IFNLR-KO	IAV	0.1	MOI	4 days 00:00:00	2040.05
rep2	WT	IAV	0.1	MOI	1 days 00:00:00	5385.25
rep2	IFNLR-KO	IAV	0.1	MOI	1 days 00:00:00	12786.8
rep2	WT	IAV	0.1	MOI	2 days 00:00:00	803.1
rep2	IFNLR-KO	IAV	0.1	MOI	2 days 00:00:00	3135.65
rep3	WT	IAV	0.1	MOI	1 days 00:00:00	6074.6
rep3	IFNLR-KO	IAV	0.1	MOI	1 days 00:00:00	19768.45
rep4	WT	IAV	0.01	MOI	1 days 00:00:00	1154.0
rep4	IFNLR-KO	IAV	0.01	MOI	1 days 00:00:00	3079.5
rep4	WT	IAV	0.1	MOI	1 days 00:00:00	5643.299999999999
rep4	IFNLR-KO	IAV	0.1	MOI	1 days 00:00:00	16051.1
rep4	WT	IAV	0.01	MOI	2 days 00:00:00	432.6
rep4	IFNLR-KO	IAV	0.01	MOI	2 days 00:00:00	905.6
rep4	WT	IAV	0.1	MOI	2 days 00:00:00	453.4
rep4	IFNLR-KO	IAV	0.1	MOI	2 days 00:00:00	1961.8
