## Supplementary Data S2 for "Type III interferons may suppress viral infections by triggering cell death": rep1.csv

Sample ID	Experiment	CellLine	('Stimulation', 'Agent')	('Stimulation', 'Amount')	('Stimulation', 'Unit')	('Stimulation', 'Duration')	Gated Events	Total Events	Label	State	Events	% Gated	% Total
WT K	rep1	WT				0 days	9607	10000	UL	dead	33	0.34	0.33
WT K	rep1	WT				0 days	9607	10000	UR	late apoptosis	452	4.7	4.52
WT K	rep1	WT				0 days	9607	10000	LL	alive	9050	94.2	90.5
WT K	rep1	WT				0 days	9607	10000	LR	early apoptosis	72	0.75	0.72
WT IAV 24h	rep1	WT	IAV	0.1	MOI	1 days	9797	10000	UL	dead	121	1.24	1.21
WT IAV 24h	rep1	WT	IAV	0.1	MOI	1 days	9797	10000	UR	late apoptosis	1355	13.83	13.55
WT IAV 24h	rep1	WT	IAV	0.1	MOI	1 days	9797	10000	LL	alive	7949	81.14	79.49
WT IAV 24h	rep1	WT	IAV	0.1	MOI	1 days	9797	10000	LR	early apoptosis	372	3.8	3.72
WT IAV 0,1 48h	rep1	WT	IAV	0.1	MOI	2 days	9808	10000	UL	dead	42	0.43	0.42
WT IAV 0,1 48h	rep1	WT	IAV	0.1	MOI	2 days	9808	10000	UR	late apoptosis	1297	13.22	12.97
WT IAV 0,1 48h	rep1	WT	IAV	0.1	MOI	2 days	9808	10000	LL	alive	7982	81.38	79.82
WT IAV 0,1 48h	rep1	WT	IAV	0.1	MOI	2 days	9808	10000	LR	early apoptosis	487	4.97	4.87
IFNLR KO k	rep1	IFNLR-KO				0 days	9920	10000	UL	dead	29	0.29	0.29
IFNLR KO k	rep1	IFNLR-KO				0 days	9920	10000	UR	late apoptosis	649	6.54	6.49
IFNLR KO k	rep1	IFNLR-KO				0 days	9920	10000	LL	alive	9196	92.7	91.96
IFNLR KO k	rep1	IFNLR-KO				0 days	9920	10000	LR	early apoptosis	46	0.46	0.46
IFNLR KO IAV 24h	rep1	IFNLR-KO	IAV	0.1	MOI	1 days	9703	10000	UL	dead	77	0.79	0.77
IFNLR KO IAV 24h	rep1	IFNLR-KO	IAV	0.1	MOI	1 days	9703	10000	UR	late apoptosis	1806	18.61	18.06
IFNLR KO IAV 24h	rep1	IFNLR-KO	IAV	0.1	MOI	1 days	9703	10000	LL	alive	7291	75.14	72.91
IFNLR KO IAV 24h	rep1	IFNLR-KO	IAV	0.1	MOI	1 days	9703	10000	LR	early apoptosis	529	5.45	5.29
IFNLR KO IAV 0,1 48h	rep1	IFNLR-KO	IAV	0.1	MOI	2 days	9797	10000	UL	dead	42	0.43	0.42
IFNLR KO IAV 0,1 48h	rep1	IFNLR-KO	IAV	0.1	MOI	2 days	9797	10000	UR	late apoptosis	2311	23.59	23.11
IFNLR KO IAV 0,1 48h	rep1	IFNLR-KO	IAV	0.1	MOI	2 days	9797	10000	LL	alive	7175	73.24	71.75
IFNLR KO IAV 0,1 48h	rep1	IFNLR-KO	IAV	0.1	MOI	2 days	9797	10000	LR	early apoptosis	269	2.75	2.69
