## Supplementary Data S2 for "Type III interferons may suppress viral infections by triggering cell death": rep2.csv

Sample ID	Experiment	CellLine	('Stimulation', 'Agent')	('Stimulation', 'Amount')	('Stimulation', 'Unit')	('Stimulation', 'Duration')	Gated Events	Total Events	Label	State	Events	% Gated	% Total
WT k	rep2	WT				0 days	9846	10000	UL	dead	27	0.27	0.27
WT k	rep2	WT				0 days	9846	10000	UR	late apoptosis	571	5.8	5.71
WT k	rep2	WT				0 days	9846	10000	LL	alive	9083	92.25	90.83
WT k	rep2	WT				0 days	9846	10000	LR	early apoptosis	165	1.68	1.65
WT IAV 24h	rep2	WT	IAV	0.1	MOI	1 days	9742	10000	UL	dead	46	0.47	0.46
WT IAV 24h	rep2	WT	IAV	0.1	MOI	1 days	9742	10000	UR	late apoptosis	2777	28.51	27.77
WT IAV 24h	rep2	WT	IAV	0.1	MOI	1 days	9742	10000	LL	alive	6258	64.24	62.58
WT IAV 24h	rep2	WT	IAV	0.1	MOI	1 days	9742	10000	LR	early apoptosis	661	6.79	6.61
WT IAV 48h	rep2	WT	IAV	0.1	MOI	2 days	9753	10000	UL	dead	125	1.28	1.25
WT IAV 48h	rep2	WT	IAV	0.1	MOI	2 days	9753	10000	UR	late apoptosis	2729	27.98	27.29
WT IAV 48h	rep2	WT	IAV	0.1	MOI	2 days	9753	10000	LL	alive	6607	67.74	66.07
WT IAV 48h	rep2	WT	IAV	0.1	MOI	2 days	9753	10000	LR	early apoptosis	292	2.99	2.92
IFNLR KO k	rep2	IFNLR-KO				0 days	9946	10000	UL	dead	33	0.33	0.33
IFNLR KO k	rep2	IFNLR-KO				0 days	9946	10000	UR	late apoptosis	531	5.34	5.31
IFNLR KO k	rep2	IFNLR-KO				0 days	9946	10000	LL	alive	9301	93.51	93.01
IFNLR KO k	rep2	IFNLR-KO				0 days	9946	10000	LR	early apoptosis	81	0.81	0.81
IFNLR KO IAV 24h	rep2	IFNLR-KO	IAV	0.1	MOI	1 days	9788	10000	UL	dead	93	0.95	0.93
IFNLR KO IAV 24h	rep2	IFNLR-KO	IAV	0.1	MOI	1 days	9788	10000	UR	late apoptosis	2755	28.15	27.55
IFNLR KO IAV 24h	rep2	IFNLR-KO	IAV	0.1	MOI	1 days	9788	10000	LL	alive	6239	63.74	62.39
IFNLR KO IAV 24h	rep2	IFNLR-KO	IAV	0.1	MOI	1 days	9788	10000	LR	early apoptosis	701	7.16	7.01
IFNLR KO IAV 48h	rep2	IFNLR-KO	IAV	0.1	MOI	2 days	9808	10000	UL	dead	109	1.11	1.09
IFNLR KO IAV 48h	rep2	IFNLR-KO	IAV	0.1	MOI	2 days	9808	10000	UR	late apoptosis	4067	41.47	40.67
IFNLR KO IAV 48h	rep2	IFNLR-KO	IAV	0.1	MOI	2 days	9808	10000	LL	alive	5411	55.17	54.11
IFNLR KO IAV 48h	rep2	IFNLR-KO	IAV	0.1	MOI	2 days	9808	10000	LR	early apoptosis	221	2.25	2.21
