## Supplementary Data S2 for "Type III interferons may suppress viral infections by triggering cell death": rep3.csv

Sample ID	Experiment	CellLine	('Stimulation', 'Agent')	('Stimulation', 'Amount')	('Stimulation', 'Unit')	('Stimulation', 'Duration')	Gated Events	Total Events	Label	State	Events	% Gated	% Total
WT k	rep3	WT				0 days	9946	10000	UL	dead	18	0.18	0.18
WT k	rep3	WT				0 days	9946	10000	UR	late apoptosis	540	5.43	5.4
WT k	rep3	WT				0 days	9946	10000	LL	alive	9228	92.78	92.28
WT k	rep3	WT				0 days	9946	10000	LR	early apoptosis	160	1.61	1.6
WT IAV 24h	rep3	WT	IAV	0.1	MOI	1 days	9855	10000	UL	dead	30	0.3	0.3
WT IAV 24h	rep3	WT	IAV	0.1	MOI	1 days	9855	10000	UR	late apoptosis	1568	15.91	15.68
WT IAV 24h	rep3	WT	IAV	0.1	MOI	1 days	9855	10000	LL	alive	7625	77.37	76.25
WT IAV 24h	rep3	WT	IAV	0.1	MOI	1 days	9855	10000	LR	early apoptosis	632	6.41	6.32
WT IAV 48h	rep3	WT	IAV	0.1	MOI	2 days	9828	10000	UL	dead	45	0.46	0.45
WT IAV 48h	rep3	WT	IAV	0.1	MOI	2 days	9828	10000	UR	late apoptosis	1918	19.52	19.18
WT IAV 48h	rep3	WT	IAV	0.1	MOI	2 days	9828	10000	LL	alive	7542	76.74	75.42
WT IAV 48h	rep3	WT	IAV	0.1	MOI	2 days	9828	10000	LR	early apoptosis	323	3.29	3.23
IFNLR KO K	rep3	IFNLR-KO				0 days	9969	10000	UL	dead	11	0.11	0.11
IFNLR KO K	rep3	IFNLR-KO				0 days	9969	10000	UR	late apoptosis	723	7.25	7.23
IFNLR KO K	rep3	IFNLR-KO				0 days	9969	10000	LL	alive	9134	91.62	91.34
IFNLR KO K	rep3	IFNLR-KO				0 days	9969	10000	LR	early apoptosis	101	1.01	1.01
IFNLR KO IAV 24h	rep3	IFNLR-KO	IAV	0.1	MOI	1 days	9906	10000	UL	dead	19	0.19	0.19
IFNLR KO IAV 24h	rep3	IFNLR-KO	IAV	0.1	MOI	1 days	9906	10000	UR	late apoptosis	1450	14.64	14.5
IFNLR KO IAV 24h	rep3	IFNLR-KO	IAV	0.1	MOI	1 days	9906	10000	LL	alive	7864	79.39	78.64
IFNLR KO IAV 24h	rep3	IFNLR-KO	IAV	0.1	MOI	1 days	9906	10000	LR	early apoptosis	573	5.78	5.73
IFNLR KO IAV 48h	rep3	IFNLR-KO	IAV	0.1	MOI	2 days	9932	10000	UL	dead	54	0.54	0.54
IFNLR KO IAV 48h	rep3	IFNLR-KO	IAV	0.1	MOI	2 days	9932	10000	UR	late apoptosis	1685	16.97	16.85
IFNLR KO IAV 48h	rep3	IFNLR-KO	IAV	0.1	MOI	2 days	9932	10000	LL	alive	7975	80.3	79.75
IFNLR KO IAV 48h	rep3	IFNLR-KO	IAV	0.1	MOI	2 days	9932	10000	LR	early apoptosis	218	2.19	2.18
