## Supplementary Data S2 for "Type III interferons may suppress viral infections by triggering cell death": rep4.csv

Sample ID	Experiment	CellLine	('Stimulation', 'Agent')	('Stimulation', 'Amount')	('Stimulation', 'Duration')	Gated Events	Total Events	Label	State	Events	% Gated	% Total
WT k 24h	rep4	WT			1 days	9789	10000	UL	dead	55	0.56	0.55
WT k 24h	rep4	WT			1 days	9789	10000	UR	late apoptosis	592	6.05	5.92
WT k 24h	rep4	WT			1 days	9789	10000	LL	alive	8873	90.64	88.73
WT k 24h	rep4	WT			1 days	9789	10000	LR	early apoptosis	269	2.75	2.69
WT IAV 0,1 24h	rep4	WT	IAV	0.1	1 days	9550	10000	UL	dead	140	1.47	1.4
WT IAV 0,1 24h	rep4	WT	IAV	0.1	1 days	9550	10000	UR	late apoptosis	1356	14.2	13.56
WT IAV 0,1 24h	rep4	WT	IAV	0.1	1 days	9550	10000	LL	alive	7405	77.54	74.05
WT IAV 0,1 24h	rep4	WT	IAV	0.1	1 days	9550	10000	LR	early apoptosis	649	6.8	6.49
WT IAV 1 24h	rep4	WT	IAV	1.0	1 days	9371	10000	UL	dead	105	1.12	1.05
WT IAV 1 24h	rep4	WT	IAV	1.0	1 days	9371	10000	UR	late apoptosis	2135	22.78	21.35
WT IAV 1 24h	rep4	WT	IAV	1.0	1 days	9371	10000	LL	alive	6233	66.51	62.33
WT IAV 1 24h	rep4	WT	IAV	1.0	1 days	9371	10000	LR	early apoptosis	898	9.58	8.98
IFNLR KO k 24h	rep4	IFNLR-KO			1 days	9873	10000	UL	dead	19	0.19	0.19
IFNLR KO k 24h	rep4	IFNLR-KO			1 days	9873	10000	UR	late apoptosis	437	4.43	4.37
IFNLR KO k 24h	rep4	IFNLR-KO			1 days	9873	10000	LL	alive	9241	93.6	92.41
IFNLR KO k 24h	rep4	IFNLR-KO			1 days	9873	10000	LR	early apoptosis	176	1.78	1.76
IFNLR KO IAV 0,1 24h	rep4	IFNLR-KO	IAV	0.1	1 days	9559	10000	UL	dead	50	0.52	0.5
IFNLR KO IAV 0,1 24h	rep4	IFNLR-KO	IAV	0.1	1 days	9559	10000	UR	late apoptosis	1501	15.7	15.01
IFNLR KO IAV 0,1 24h	rep4	IFNLR-KO	IAV	0.1	1 days	9559	10000	LL	alive	7333	76.71	73.33
IFNLR KO IAV 0,1 24h	rep4	IFNLR-KO	IAV	0.1	1 days	9559	10000	LR	early apoptosis	675	7.06	6.75
IFNLR KO IAV 1 24h	rep4	IFNLR-KO	IAV	1.0	1 days	9307	10000	UL	dead	84	0.9	0.84
IFNLR KO IAV 1 24h	rep4	IFNLR-KO	IAV	1.0	1 days	9307	10000	UR	late apoptosis	1923	20.66	19.23
IFNLR KO IAV 1 24h	rep4	IFNLR-KO	IAV	1.0	1 days	9307	10000	LL	alive	5744	61.72	57.44
IFNLR KO IAV 1 24h	rep4	IFNLR-KO	IAV	1.0	1 days	9307	10000	LR	early apoptosis	1556	16.72	15.56
