## Supplementary Data S2 for "Type III interferons may suppress viral infections by triggering cell death": all_reps.csv

Experiment	CellLine	('Stimulation', 'Agent')	('Stimulation', 'Amount')	('Stimulation', 'Unit')	('Stimulation', 'Duration')	FOV	VirusPositive	Total
rep1	IFNAR-KO	IAV	0.01	MOI	1 days	IFNARKO 0.01 24h 1	11	280
rep1	IFNAR-KO	IAV	0.01	MOI	1 days	IFNARKO 0.01 24h 2	23	203
rep1	IFNAR-KO	IAV	0.01	MOI	1 days	IFNARKO 0.01 24h 3	24	272
rep1	IFNAR-KO	IAV	0.01	MOI	1 days	IFNARKO 0.01 24h 4	19	221
rep1	IFNAR-KO	IAV	0.01	MOI	1 days	IFNARKO 0.01 24h 5	19	238
rep1	IFNAR-KO	IAV	0.01	MOI	2 days	IFNARKO 0.01 48h 1	28	436
rep1	IFNAR-KO	IAV	0.01	MOI	2 days	IFNARKO 0.01 48h 2	40	452
rep1	IFNAR-KO	IAV	0.01	MOI	2 days	IFNARKO 0.01 48h 3	24	478
rep1	IFNAR-KO	IAV	0.01	MOI	2 days	IFNARKO 0.01 48h 4	37	422
rep1	IFNAR-KO	IAV	0.01	MOI	2 days	IFNARKO 0.01 48h 5	13	323
rep1	IFNAR-KO	IAV	0.1	MOI	1 days	IFNARKO 0.1 24h 1	95	473
rep1	IFNAR-KO	IAV	0.1	MOI	1 days	IFNARKO 0.1 24h 2	87	412
rep1	IFNAR-KO	IAV	0.1	MOI	1 days	IFNARKO 0.1 24h 3	58	348
rep1	IFNAR-KO	IAV	0.1	MOI	1 days	IFNARKO 0.1 24h 4	54	270
rep1	IFNAR-KO	IAV	0.1	MOI	1 days	IFNARKO 0.1 24h 5	61	214
rep1	IFNAR-KO	IAV	0.1	MOI	2 days	IFNARKO 0.1 48h 1	86	199
rep1	IFNAR-KO	IAV	0.1	MOI	2 days	IFNARKO 0.1 48h 2	148	185
rep1	IFNAR-KO	IAV	0.1	MOI	2 days	IFNARKO 0.1 48h 3	160	184
rep1	IFNAR-KO	IAV	0.1	MOI	2 days	IFNARKO 0.1 48h 4	106	119
rep1	IFNAR-KO	IAV	0.1	MOI	2 days	IFNARKO 0.1 48h 5	221	326
rep1	IFNLR-KO	IAV	0.01	MOI	1 days	IFNLRKO 0.01 24h 1	118	538
rep1	IFNLR-KO	IAV	0.01	MOI	1 days	IFNLRKO 0.01 24h 2	87	489
rep1	IFNLR-KO	IAV	0.01	MOI	1 days	IFNLRKO 0.01 24h 3	88	345
rep1	IFNLR-KO	IAV	0.01	MOI	1 days	IFNLRKO 0.01 24h 4	118	421
rep1	IFNLR-KO	IAV	0.01	MOI	1 days	IFNLRKO 0.01 24h 5	79	354
rep1	IFNLR-KO	IAV	0.01	MOI	2 days	IFNLRKO 0.01 48h 1	36	363
rep1	IFNLR-KO	IAV	0.01	MOI	2 days	IFNLRKO 0.01 48h 2	40	403
rep1	IFNLR-KO	IAV	0.01	MOI	2 days	IFNLRKO 0.01 48h 3	56	366
rep1	IFNLR-KO	IAV	0.01	MOI	2 days	IFNLRKO 0.01 48h 4	72	398
rep1	IFNLR-KO	IAV	0.01	MOI	2 days	IFNLRKO 0.01 48h 5	23	376
rep1	IFNLR-KO	IAV	0.1	MOI	1 days	IFNLRKO 0.1 24h 1	181	369
rep1	IFNLR-KO	IAV	0.1	MOI	1 days	IFNLRKO 0.1 24h 2	164	284
rep1	IFNLR-KO	IAV	0.1	MOI	1 days	IFNLRKO 0.1 24h 3	161	240
rep1	IFNLR-KO	IAV	0.1	MOI	1 days	IFNLRKO 0.1 24h 4	155	245
rep1	IFNLR-KO	IAV	0.1	MOI	1 days	IFNLRKO 0.1 24h 5	183	329
rep1	IFNLR-KO	IAV	0.1	MOI	2 days	IFNLRKO 0.1 48h 1	186	242
rep1	IFNLR-KO	IAV	0.1	MOI	2 days	IFNLRKO 0.1 48h 2	149	205
rep1	IFNLR-KO	IAV	0.1	MOI	2 days	IFNLRKO 0.1 48h 3	200	259
rep1	IFNLR-KO	IAV	0.1	MOI	2 days	IFNLRKO 0.1 48h 4	106	146
rep1	IFNLR-KO	IAV	0.1	MOI	2 days	IFNLRKO 0.1 48h 5	184	246
rep1	WT	IAV	0.01	MOI	1 days	WT 0.01 24h 1	35	445
rep1	WT	IAV	0.01	MOI	1 days	WT 0.01 24h 2	44	631
rep1	WT	IAV	0.01	MOI	1 days	WT 0.01 24h 3	23	554
rep1	WT	IAV	0.01	MOI	1 days	WT 0.01 24h 4	28	444
rep1	WT	IAV	0.01	MOI	1 days	WT 0.01 24h 5	29	449
rep1	WT	IAV	0.01	MOI	2 days	WT 0.01 48h 1	75	470
rep1	WT	IAV	0.01	MOI	2 days	WT 0.01 48h 2	35	499
rep1	WT	IAV	0.01	MOI	2 days	WT 0.01 48h 3	96	521
rep1	WT	IAV	0.01	MOI	2 days	WT 0.01 48h 4	44	581
rep1	WT	IAV	0.01	MOI	2 days	WT 0.01 48h 5	18	436
rep1	WT	IAV	0.1	MOI	1 days	WT 0.1 24h 1	100	293
rep1	WT	IAV	0.1	MOI	1 days	WT 0.1 24h 2	91	269
rep1	WT	IAV	0.1	MOI	1 days	WT 0.1 24h 3	101	257
rep1	WT	IAV	0.1	MOI	1 days	WT 0.1 24h 4	87	310
rep1	WT	IAV	0.1	MOI	1 days	WT 0.1 24h 5	109	384
rep1	WT	IAV	0.1	MOI	2 days	WT 0.1 48h 1	73	327
rep1	WT	IAV	0.1	MOI	2 days	WT 0.1 48h 2	63	387
rep1	WT	IAV	0.1	MOI	2 days	WT 0.1 48h 3	96	280
rep1	WT	IAV	0.1	MOI	2 days	WT 0.1 48h 4	83	298
rep1	WT	IAV	0.1	MOI	2 days	WT 0.1 48h 5	49	285
rep2	IFNAR-KO	IAV	0.1	MOI	1 days	IAV_IFNARKO IAV 0.1 24h 1	129	817
rep2	IFNAR-KO	IAV	0.1	MOI	1 days	IAV_IFNARKO IAV 0.1 24h 2	130	998
rep2	IFNAR-KO	IAV	0.1	MOI	1 days	IAV_IFNARKO IAV 0.1 24h 3	114	721
rep2	IFNAR-KO	IAV	0.1	MOI	2 days	IAV_IFNARKO IAV 0.1 48h 1	59	2460
rep2	IFNAR-KO	IAV	0.1	MOI	2 days	IAV_IFNARKO IAV 0.1 48h 2	92	2094
rep2	IFNAR-KO	IAV	0.1	MOI	2 days	IAV_IFNARKO IAV 0.1 48h 3	103	1380
rep2	IFNAR-KO	mock		MOI	1 days	IFNARKO ctrl 24h 1	0	1321
rep2	IFNAR-KO	mock		MOI	1 days	IFNARKO ctrl 24h 2	0	758
rep2	IFNLR-KO	IAV	0.1	MOI	1 days	IAV_IFNLRKO IAV 0.1 24h 1	118	958
rep2	IFNLR-KO	IAV	0.1	MOI	1 days	IAV_IFNLRKO IAV 0.1 24h 2	111	1408
rep2	IFNLR-KO	IAV	0.1	MOI	1 days	IAV_IFNLRKO IAV 0.1 24h 3	98	1353
rep2	IFNLR-KO	IAV	0.1	MOI	2 days	IAV_IFNLRKO IAV 0.1 48h 1	70	558
rep2	IFNLR-KO	IAV	0.1	MOI	2 days	IAV_IFNLRKO IAV 0.1 48h 2	55	381
rep2	IFNLR-KO	IAV	0.1	MOI	2 days	IAV_IFNLRKO IAV 0.1 48h 3	94	573
rep2	IFNLR-KO	mock		MOI	0 days	IFNLRKO ctrl 1	0	500
rep2	IFNLR-KO	mock		MOI	0 days	IFNLRKO ctrl 2	0	547
rep2	WT	IAV	0.1	MOI	1 days	IAV_WT IAV 0.1 24h 1	100	1552
rep2	WT	IAV	0.1	MOI	1 days	IAV_WT IAV 0.1 24h 2	116	618
rep2	WT	IAV	0.1	MOI	1 days	IAV_WT IAV 0.1 24h 3	71	663
rep2	WT	IAV	0.1	MOI	2 days	IAV_WT IAV 0.1 48h 1	59	1711
rep2	WT	IAV	0.1	MOI	2 days	IAV_WT IAV 0.1 48h 2	45	1039
rep2	WT	IAV	0.1	MOI	2 days	IAV_WT IAV 0.1 48h 3	33	1196
rep2	WT	mock		MOI	1 days	WT ctrl 24h 1	0	867
rep2	WT	mock		MOI	1 days	WT ctrl 24h 2	0	1247
rep3	IFNLR-KO	IAV	0.01	MOI	1 days	IAV_IFNLRKO IAV 0.01 24h 1	77	2262
rep3	IFNLR-KO	IAV	0.01	MOI	1 days	IAV_IFNLRKO IAV 0.01 24h 2	78	1485
rep3	IFNLR-KO	IAV	0.01	MOI	1 days	IAV_IFNLRKO IAV 0.01 24h 3	86	1203
rep3	IFNLR-KO	IAV	0.01	MOI	2 days	IAV_IFNLRKO IAV 0.01 48h 1	113	1848
rep3	IFNLR-KO	IAV	0.01	MOI	2 days	IAV_IFNLRKO IAV 0.01 48h 2	152	2321
rep3	IFNLR-KO	IAV	0.01	MOI	2 days	IAV_IFNLRKO IAV 0.01 48h 3	150	2428
rep3	IFNLR-KO	IAV	0.01	MOI	3 days	IAV_IFNLRKO IAV 0.01 72h 1	152	2700
rep3	IFNLR-KO	IAV	0.01	MOI	3 days	IAV_IFNLRKO IAV 0.01 72h 2	83	1623
rep3	IFNLR-KO	IAV	0.01	MOI	3 days	IAV_IFNLRKO IAV 0.01 72h 3	142	1951
rep3	IFNLR-KO	IAV	0.01	MOI	4 days	IAV_IFNLRKO IAV 0.01 96h 1	138	1759
rep3	IFNLR-KO	IAV	0.01	MOI	4 days	IAV_IFNLRKO IAV 0.01 96h 2	107	1936
rep3	IFNLR-KO	IAV	0.01	MOI	4 days	IAV_IFNLRKO IAV 0.01 96h 3	134	1803
rep3	IFNLR-KO	IAV	0.1	MOI	1 days	IAV_IFNLRKO IAV 0.1 24h 1	445	1548
rep3	IFNLR-KO	IAV	0.1	MOI	1 days	IAV_IFNLRKO IAV 0.1 24h 2	507	1526
rep3	IFNLR-KO	IAV	0.1	MOI	1 days	IAV_IFNLRKO IAV 0.1 24h 3	533	1750
rep3	IFNLR-KO	IAV	0.1	MOI	2 days	IAV_IFNLRKO IAV 0.1 48h 1	130	936
rep3	IFNLR-KO	IAV	0.1	MOI	2 days	IAV_IFNLRKO IAV 0.1 48h 2	196	1017
rep3	IFNLR-KO	IAV	0.1	MOI	2 days	IAV_IFNLRKO IAV 0.1 48h 3	272	1333
rep3	IFNLR-KO	IAV	0.1	MOI	3 days	IAV_IFNLRKO IAV 0.1 72h 1	165	1340
rep3	IFNLR-KO	IAV	0.1	MOI	3 days	IAV_IFNLRKO IAV 0.1 72h 2	308	1777
rep3	IFNLR-KO	IAV	0.1	MOI	3 days	IAV_IFNLRKO IAV 0.1 72h 3	243	1097
rep3	IFNLR-KO	IAV	0.1	MOI	4 days	IAV_IFNLRKO IAV 0.1 96h 1	0	35
rep3	IFNLR-KO	IAV	0.1	MOI	4 days	IAV_IFNLRKO IAV 0.1 96h 2	222	997
rep3	IFNLR-KO	IAV	0.1	MOI	4 days	IAV_IFNLRKO IAV 0.1 96h 3	540	1368
rep3	IFNLR-KO	mock		MOI	4 days	IFNLRKO ctrl 96h 1	1	2587
rep3	IFNLR-KO	mock		MOI	4 days	IFNLRKO ctrl 96h 2	0	2252
rep3	IFNLR-KO	mock		MOI	4 days	IFNLRKO ctrl 96h 3	0	3010
rep3	WT	IAV	0.01	MOI	1 days	IAV_WT IAV 0.01 24h 1	46	1619
rep3	WT	IAV	0.01	MOI	1 days	IAV_WT IAV 0.01 24h 2	28	1009
rep3	WT	IAV	0.01	MOI	1 days	IAV_WT IAV 0.01 24h 3	39	1324
rep3	WT	IAV	0.01	MOI	2 days	IAV_WT IAV 0.01 48h 1	27	2146
rep3	WT	IAV	0.01	MOI	2 days	IAV_WT IAV 0.01 48h 2	54	3325
rep3	WT	IAV	0.01	MOI	2 days	IAV_WT IAV 0.01 48h 3	32	1971
rep3	WT	IAV	0.01	MOI	3 days	IAV_WT IAV 0.01 72h 1	45	2736
rep3	WT	IAV	0.01	MOI	3 days	IAV_WT IAV 0.01 72h 2	32	2071
rep3	WT	IAV	0.01	MOI	3 days	IAV_WT IAV 0.01 72h 3	97	2780
rep3	WT	IAV	0.01	MOI	4 days	IAV_WT IAV 0.01 96h 1	45	2461
rep3	WT	IAV	0.01	MOI	4 days	IAV_WT IAV 0.01 96h 2	42	1708
rep3	WT	IAV	0.01	MOI	4 days	IAV_WT IAV 0.01 96h 3	30	1943
rep3	WT	IAV	0.1	MOI	1 days	IAV_WT IAV 0.1 24h 1	219	1171
rep3	WT	IAV	0.1	MOI	1 days	IAV_WT IAV 0.1 24h 2	170	1128
rep3	WT	IAV	0.1	MOI	1 days	IAV_WT IAV 0.1 24h 3	185	1173
rep3	WT	IAV	0.1	MOI	2 days	IAV_WT IAV 0.1 48h 1	171	1701
rep3	WT	IAV	0.1	MOI	2 days	IAV_WT IAV 0.1 48h 2	161	1566
rep3	WT	IAV	0.1	MOI	2 days	IAV_WT IAV 0.1 48h 3	133	1488
rep3	WT	IAV	0.1	MOI	3 days	IAV_WT IAV 0.1 72h 1	190	1466
rep3	WT	IAV	0.1	MOI	3 days	IAV_WT IAV 0.1 72h 2	155	1573
rep3	WT	IAV	0.1	MOI	3 days	IAV_WT IAV 0.1 72h 3	140	1428
rep3	WT	IAV	0.1	MOI	4 days	IAV_WT IAV 0.1 96h 1	110	1568
rep3	WT	IAV	0.1	MOI	4 days	IAV_WT IAV 0.1 96h 2	91	1083
rep3	WT	IAV	0.1	MOI	4 days	IAV_WT IAV 0.1 96h 3	103	1281
rep3	WT	mock		MOI	4 days	WT ctrl 96h 1	0	3410
rep3	WT	mock		MOI	4 days	WT ctrl 96h 2	1	3563
rep3	WT	mock		MOI	4 days	WT ctrl 96h 3	0	2357
