## Supplementary Data S2 for "Type III interferons may suppress viral infections by triggering cell death": all_reps.csv

Experiment	CellLine	('Prestimulation', 'Agent')	('Prestimulation', 'Amount')	('Prestimulation', 'Unit')	('Prestimulation', 'Duration')	('Stimulation', 'Agent')	('Stimulation', 'Amount')	('Stimulation', 'Unit')	('Stimulation', 'Duration')	FOV	VirusPositive	Total
rep1	WT	IFNbeta	100.0	Uml	2 days	IAV	1.0	MOI	1 days 00:00:00	WT IFNb 24h plus IAV 24h 1	13.0	284.0
rep1	WT	IFNbeta	100.0	Uml	2 days	IAV	1.0	MOI	1 days 00:00:00	WT IFNb 24h plus IAV 24h 2	14.0	176.0
rep1	WT	IFNbeta	100.0	Uml	2 days	IAV	1.0	MOI	1 days 00:00:00	WT IFNb 24h plus IAV 24h 3	12.0	239.0
rep1	WT	IFNbeta	100.0	Uml	2 days	IAV	1.0	MOI	1 days 00:00:00	WT IFNb 24h plus IAV 24h 4	9.0	238.0
rep1	WT	IFNbeta	100.0	Uml	2 days	IAV	1.0	MOI	1 days 00:00:00	WT IFNb 24h plus IAV 24h 5	18.0	387.0
rep1	WT					mock			2 days 06:00:00	WT ctrl 54h 1
rep1	WT					mock			2 days 06:00:00	WT ctrl 54h 2
rep1	WT					mock			2 days 06:00:00	WT ctrl 54h 3
rep1	WT					mock			2 days 06:00:00	WT ctrl 54h 4
rep1	WT					mock			2 days 06:00:00	WT ctrl 54h 5
rep1	IFNLR-KO					mock			2 days 06:00:00	IFNLRKO ctrl 54h 1
rep1	IFNLR-KO					mock			2 days 06:00:00	IFNLRKO ctrl 54h 2
rep1	IFNLR-KO					mock			2 days 06:00:00	IFNLRKO ctrl 54h 3
rep1	IFNLR-KO					mock			2 days 06:00:00	IFNLRKO ctrl 54h 4
rep1	IFNLR-KO					mock			2 days 06:00:00	IFNLRKO ctrl 54h 5
rep1	IFNLR-KO	IFNbeta	100.0	Uml	2 days	IAV	1.0	MOI	1 days 00:00:00	IFNLRKO IFNb 24h plus IAV 24h 1	113.0	378.0
rep1	IFNLR-KO	IFNbeta	100.0	Uml	2 days	IAV	1.0	MOI	1 days 00:00:00	IFNLRKO IFNb 24h plus IAV 24h 2	100.0	286.0
rep1	IFNLR-KO	IFNbeta	100.0	Uml	2 days	IAV	1.0	MOI	1 days 00:00:00	IFNLRKO IFNb 24h plus IAV 24h 3	116.0	431.0
rep1	IFNLR-KO	IFNbeta	100.0	Uml	2 days	IAV	1.0	MOI	1 days 00:00:00	IFNLRKO IFNb 24h plus IAV 24h 4	127.0	367.0
rep1	IFNLR-KO	IFNbeta	100.0	Uml	2 days	IAV	1.0	MOI	1 days 00:00:00	IFNLRKO IFNb 24h plus IAV 24h 5	103.0	516.0
rep2	WT	IFNbeta	100.0	Uml	2 days	IAV	1.0	MOI	1 days 00:00:00	WT IFNb 24h plus IAV 24h 1	15.0	469.0
rep2	WT	IFNbeta	100.0	Uml	2 days	IAV	1.0	MOI	1 days 00:00:00	WT IFNb 24h plus IAV 24h 2	16.0	419.0
rep2	WT	IFNbeta	100.0	Uml	2 days	IAV	1.0	MOI	1 days 00:00:00	WT IFNb 24h plus IAV 24h 3	14.0	501.0
rep2	WT	IFNbeta	100.0	Uml	2 days	IAV	1.0	MOI	1 days 00:00:00	WT IFNb 24h plus IAV 24h 4	17.0	621.0
rep2	WT	IFNbeta	100.0	Uml	2 days	IAV	1.0	MOI	1 days 00:00:00	WT IFNb 24h plus IAV 24h 5	12.0	598.0
rep2	WT					mock			2 days 06:00:00	WT ctrl 54h 1
rep2	WT					mock			2 days 06:00:00	WT ctrl 54h 2
rep2	WT					mock			2 days 06:00:00	WT ctrl 54h 3
rep2	WT					mock			2 days 06:00:00	WT ctrl 54h 4
rep2	WT					mock			2 days 06:00:00	WT ctrl 54h 5
rep2	IFNLR-KO					mock			2 days 06:00:00	IFNLRKO ctrl 54h 1
rep2	IFNLR-KO					mock			2 days 06:00:00	IFNLRKO ctrl 54h 2
rep2	IFNLR-KO					mock			2 days 06:00:00	IFNLRKO ctrl 54h 3
rep2	IFNLR-KO					mock			2 days 06:00:00	IFNLRKO ctrl 54h 4
rep2	IFNLR-KO					mock			2 days 06:00:00	IFNLRKO ctrl 54h 5
rep2	IFNLR-KO	IFNbeta	100.0	Uml	2 days	IAV	1.0	MOI	1 days 00:00:00	IFNLRKO IFNb 24h plus IAV 24h 1	135.0	846.0
rep2	IFNLR-KO	IFNbeta	100.0	Uml	2 days	IAV	1.0	MOI	1 days 00:00:00	IFNLRKO IFNb 24h plus IAV 24h 2	151.0	502.0
rep2	IFNLR-KO	IFNbeta	100.0	Uml	2 days	IAV	1.0	MOI	1 days 00:00:00	IFNLRKO IFNb 24h plus IAV 24h 3	178.0	407.0
rep2	IFNLR-KO	IFNbeta	100.0	Uml	2 days	IAV	1.0	MOI	1 days 00:00:00	IFNLRKO IFNb 24h plus IAV 24h 4	182.0	642.0
rep2	IFNLR-KO	IFNbeta	100.0	Uml	2 days	IAV	1.0	MOI	1 days 00:00:00	IFNLRKO IFNb 24h plus IAV 24h 5	194.0	441.0
rep3	WT	IFNbeta	100.0	Uml	2 days	IAV	1.0	MOI	1 days 00:00:00	WT IFNbeta 24h plus IAV 24h 1	23.0	412.0
rep3	WT	IFNbeta	100.0	Uml	2 days	IAV	1.0	MOI	1 days 00:00:00	WT IFNbeta 24h plus IAV 24h 2	34.0	484.0
rep3	WT	IFNbeta	100.0	Uml	2 days	IAV	1.0	MOI	1 days 00:00:00	WT IFNbeta 24h plus IAV 24h 3	21.0	482.0
rep3	WT	IFNbeta	100.0	Uml	2 days	IAV	1.0	MOI	1 days 00:00:00	WT IFNbeta 24h plus IAV 24h 4	34.0	519.0
rep3	WT	IFNbeta	100.0	Uml	2 days	IAV	1.0	MOI	1 days 00:00:00	WT IFNbeta 24h plus IAV 24h 5	13.0	396.0
rep3	IFNLR-KO					mock			2 days 00:00:00	IFNLRKO ctrl 48h 1
rep3	IFNLR-KO					mock			2 days 00:00:00	IFNLRKO ctrl 48h 2
rep3	IFNLR-KO					mock			2 days 00:00:00	IFNLRKO ctrl 48h 3
rep3	IFNLR-KO					mock			2 days 00:00:00	IFNLRKO ctrl 48h 4
rep3	IFNLR-KO					mock			2 days 00:00:00	IFNLRKO ctrl 48h 5
rep3	IFNLR-KO	IFNbeta	100.0	Uml	2 days	IAV	1.0	MOI	1 days 00:00:00	IFNLRKO IFNbeta 24h plus IAV 24h 1	84.0	368.0
rep3	IFNLR-KO	IFNbeta	100.0	Uml	2 days	IAV	1.0	MOI	1 days 00:00:00	IFNLRKO IFNbeta 24h plus IAV 24h 2	125.0	377.0
rep3	IFNLR-KO	IFNbeta	100.0	Uml	2 days	IAV	1.0	MOI	1 days 00:00:00	IFNLRKO IFNbeta 24h plus IAV 24h 3	126.0	329.0
rep3	IFNLR-KO	IFNbeta	100.0	Uml	2 days	IAV	1.0	MOI	1 days 00:00:00	IFNLRKO IFNbeta 24h plus IAV 24h 4	99.0	405.0
rep3	IFNLR-KO	IFNbeta	100.0	Uml	2 days	IAV	1.0	MOI	1 days 00:00:00	IFNLRKO IFNbeta 24h plus IAV 24h 5	111.0	333.0
