## Supplementary Data S2 for "Type III interferons may suppress viral infections by triggering cell death": all_reps.csv

Experiment	CellLine	('Stimulation', 'Agent')	('Stimulation', 'Amount')	('Stimulation', 'Unit')	('Stimulation', 'Duration')	WellId	FractionVirusPositive	CumulatedDeathsFraction	Total
rep1	WT	IAV	0.1	MOI	1 days	302	0.0112856826731577	0.0328561977718008	9038
rep1	WT	IAV	0.1	MOI	1 days	303	0.0171712607320379	0.0289820170329151	6639
rep1	WT	RSV	0.1	MOI	1 days	304	0.5186587344510546	0.0311392581842183	5547
rep1	WT	RSV	0.1	MOI	1 days	305	0.3623134328358209	0.0303976102710044	10720
rep1	WT	mock	0.0	MOI	1 days	306	0.0019577681443154	0.035894120631666	7151
rep1	IFNLR-KO	IAV	0.1	MOI	1 days	308	0.0474535650089874	0.0819802419036978	8345
rep1	IFNLR-KO	RSV	0.1	MOI	1 days	310	0.3671621621621622	0.0594858211332643	7400
rep1	WT	IAV	0.1	MOI	1 days	402	0.0109798180487294	0.0365303658992468	9563
rep1	WT	IAV	0.1	MOI	1 days	403	0.0117527568195008	0.0365826508233654	6892
rep1	WT	RSV	0.1	MOI	1 days	404	0.5334359500598598	0.026892023747183	5847
rep1	WT	RSV	0.1	MOI	1 days	405	0.4865771812080537	0.0239337522231415	7152
rep1	WT	mock	0.0	MOI	1 days	406	0.0063938618925831	0.0349712614185158	4692
rep1	IFNLR-KO	IAV	0.1	MOI	1 days	408	0.064253507014028	0.0705478597506769	7984
rep1	IFNLR-KO	RSV	0.1	MOI	1 days	410	0.4054471430577004	0.0740868522488322	7123
rep1	WT	IAV	0.1	MOI	2 days	502	0.0086019558131111	0.2798710627992754	11044
rep1	WT	IAV	0.1	MOI	2 days	503	0.0073399363282631	0.2212518054651577	11308
rep1	WT	RSV	0.1	MOI	2 days	504	0.5386805885144755	0.2210700398677522	6321
rep1	WT	RSV	0.1	MOI	2 days	505	0.5181589767016903	0.2660980526761193	8756
rep1	WT	mock	0.0	MOI	2 days	506	0.0002805836139169	0.1713423366609187	7128
rep1	IFNLR-KO	IAV	0.1	MOI	2 days	508	0.0476429918290383	0.4599450109277808	7955
rep1	IFNLR-KO	RSV	0.1	MOI	2 days	510	0.4926108374384236	0.5452831592162437	5684
rep1	WT	IAV	0.1	MOI	2 days	602	0.0101094262067433	0.0957448304681325	18003
rep1	WT	IAV	0.1	MOI	2 days	603	0.0101514206317699	0.0953791100936196	17633
rep1	WT	RSV	0.1	MOI	2 days	604	0.8683417085427135	0.2261290191220105	8955
rep1	WT	RSV	0.1	MOI	2 days	605	0.8726938962826984	0.3015424225431561	10895
rep1	WT	mock	0.0	MOI	2 days	606	0.0	0.0997020477594377	12633
rep1	IFNLR-KO	IAV	0.1	MOI	2 days	608	0.1070382948823047	0.3677010054640554	8539
rep1	IFNLR-KO	RSV	0.1	MOI	2 days	610	0.9466185410334348	0.2849128013084844	5264
rep2	WT	IAV	0.1	MOI	1 days	302	0.0161873600826588	0.0315958740593999	5807
rep2	WT	IAV	0.1	MOI	1 days	303	0.0242849433351322	0.0479009895236368	5559
rep2	WT	RSV	0.1	MOI	1 days	304	0.185087949593069	0.0408327069536099	3809
rep2	WT	RSV	0.1	MOI	1 days	305	0.1572519083969465	0.0543177570195749	3930
rep2	WT	mock	0.0	MOI	1 days	306	0.0047418335089567	0.0377221130087888	3796
rep2	IFNLR-KO	IAV	0.1	MOI	1 days	307	0.0496207332490518	0.0375315684061569	6328
rep2	IFNLR-KO	IAV	0.1	MOI	1 days	308	0.0441431499290556	0.0396558916207148	6343
rep2	IFNLR-KO	RSV	0.1	MOI	1 days	309	0.1186622073578595	0.0402391925034693	7475
rep2	IFNLR-KO	RSV	0.1	MOI	1 days	310	0.1314093583636873	0.0480582497499044	7138
rep2	IFNLR-KO	mock	0.0	MOI	1 days	311	0.0060154308879299	0.0295874524371317	7647
rep2	WT	IAV	0.1	MOI	1 days	402	0.0199196225755722	0.0624679125127803	5723
rep2	WT	IAV	0.1	MOI	1 days	403	0.0208970438328236	0.0449842460009153	3924
rep2	WT	RSV	0.1	MOI	1 days	404	0.2034433285509325	0.0576546876926226	3485
rep2	WT	RSV	0.1	MOI	1 days	405	0.1865931514799768	0.046322652398922	3446
rep2	WT	mock	0.0	MOI	1 days	406	0.0031217481789802	0.0457634048176024	3844
rep2	IFNLR-KO	IAV	0.1	MOI	1 days	407	0.0429964539007092	0.0468239820514995	6768
rep2	IFNLR-KO	IAV	0.1	MOI	1 days	408	0.0516030534351145	0.0405558306320567	6550
rep2	IFNLR-KO	RSV	0.1	MOI	1 days	409	0.1680303915838691	0.0344892534244793	6844
rep2	IFNLR-KO	RSV	0.1	MOI	1 days	410	0.1645846346033729	0.0330100252814456	6404
rep2	IFNLR-KO	mock	0.0	MOI	1 days	411	0.004580735462527	0.029389542077462	7859
rep2	WT	IAV	0.1	MOI	2 days	502	0.0185508511567001	0.1507291621121259	4582
rep2	WT	IAV	0.1	MOI	2 days	503	0.0206521739130434	0.1282117554307542	3680
rep2	WT	mock	0.0	MOI	2 days	506	0.0038896746817538	0.1255201365335931	2828
rep2	IFNLR-KO	IAV	0.1	MOI	2 days	507	0.0445351312987934	0.1618825659456972	5636
rep2	IFNLR-KO	IAV	0.1	MOI	2 days	508	0.0396193435618566	0.1629514799296232	5149
rep2	IFNLR-KO	mock	0.0	MOI	2 days	511	0.0025572177470911	0.2161991181974484	7821
rep2	WT	IAV	0.1	MOI	2 days	602	0.0179893092105263	0.0887196145087159	9728
rep2	WT	IAV	0.1	MOI	2 days	603	0.019764782750735	0.1124912504828919	6122
rep2	WT	RSV	0.1	MOI	2 days	604	0.6398608553304685	0.1065395526708946	4887
rep2	WT	RSV	0.1	MOI	2 days	605	0.6481917397817248	0.1038676786499682	4673
rep2	WT	mock	0.0	MOI	2 days	606	0.0043290043290043	0.0769409356181257	5313
rep2	IFNLR-KO	IAV	0.1	MOI	2 days	607	0.0434511174928205	0.1164658379077823	8009
rep2	IFNLR-KO	IAV	0.1	MOI	2 days	608	0.0535233393177737	0.0956800319942199	8912
rep2	IFNLR-KO	RSV	0.1	MOI	2 days	609	0.5176060879659486	0.1495561704639531	7753
rep2	IFNLR-KO	RSV	0.1	MOI	2 days	610	0.5775231594344222	0.1477506781496421	8204
rep2	IFNLR-KO	mock	0.0	MOI	2 days	611	0.0034654720649142	0.0811665440614184	11831
