## Supplementary Data S2 for "Type III interferons may suppress viral infections by triggering cell death": rep1.csv

Detector	ctrl	IFN-β 6h	IFN-β 10h	IFN-β 24h	IFN-λ 6h	IFN-λ 10h	IFN-λ 24h	Experiment
18S-Hs99999901_s1	7.549480625	7.818538999999999	7.1168299	7.5186527	7.95323625	8.059611499999999	7.3988295	rep1
CCL5-Hs00982282_m1	30.73842475	27.704156	27.2376125	24.4236805	28.948590000000003	29.471295	28.3039855	rep1
CXCL8-Hs00174103_m1	27.0799015	28.393915	27.014638	25.204901	27.999633000000003	27.472859	26.125309	rep1
DDX58-Hs01061436_m1	27.095013	21.725909	22.804345	21.5916365	26.206649	26.602000500000003	24.213208	rep1
EIF2AK2-Hs00169345_m1	26.383406	23.1362805	23.599493	23.5040475	23.3165585	24.5426235	23.895326	rep1
GAPDH-Hs99999905_m1	17.6852365	17.9489615	17.918911	17.97332325	17.671052000000003	17.70734425	17.727365	rep1
HPRT1-Hs99999909_m1	22.69746775	22.6665325	22.699214	22.627973500000003	22.506007	22.381281	22.4740155	rep1
IFIH1-Hs00223420_m1	29.04558275	22.1859415	21.9760725	22.2242415	24.917425	24.7088455	23.9130045	rep1
IFIT1-Hs01675197_m1	33.906842	25.836510500000003	24.579880000000003	25.8174325	29.2066355	27.5126685	27.44656	rep1
IFIT2-Hs00533665_m1	30.3071295	21.708645	22.2278105	21.838879	27.879256	26.9952355	26.2219225	rep1
IFNAR1-Hs01066116_m1	25.58889975	25.549406	25.914945	25.0928255	24.8133625	25.549162000000003	24.94379	rep1
IFNB1-Hs01077958_s1	30.01689725	30.271589	29.329242	29.6190135	29.345276	28.3778635	29.9734655	rep1
IL6-Hs00985639_m1	33.6221945	30.7650615	31.2336475	30.2388545	31.914701	32.370245	32.4166625	rep1
IRF3-Hs01547283_m1	24.4442255	24.7434575	24.237211	24.435814	24.2835355	24.6221495	24.43099	rep1
IRF7-Hs00185375_m1	27.87943925	22.1443185	22.041214	21.433777	23.722244	23.730595	22.5144325	rep1
ISG15-Hs01921425_s1	28.42067675	21.038065	20.3047055	19.75727	22.7871665	23.1198845	21.2599705	rep1
NFKBIA-Hs00153283_m1	22.97433925	23.138614	22.7671325	22.3709115	23.5787165	23.3431235	23.038319	rep1
OAS1-Hs00973637_m1	27.879299250000003	24.2732385	20.803027	22.225815	24.335637	25.2411995	22.0833025	rep1
RNASEL-Hs00221692_m1	27.7550585	27.574929	28.006692	27.044713	28.2333925	28.5897055	27.5248605	rep1
SOCS1-Hs00705164_s1	29.32674075	24.318425	26.170163	25.968099	28.249419	27.5995165	28.1223235	rep1
STAT1-Hs01013996_m1	23.0482945	19.814637	20.1880405	19.810985	20.528434	21.08959	20.4600215	rep1
STAT2-Hs01013123_m1	26.1170945	23.4246855	22.9744005	22.516321	24.45082	25.468481	23.5456915	rep1
TNFAIP3-Hs00234713_m1	28.2163885	27.53382	27.108665	26.596657	28.1497035	28.643694	27.8101885	rep1
