## Supplementary Data S2 for "Type III interferons may suppress viral infections by triggering cell death": rep2.csv

Detector	ctrl	IFN-β 6h	IFN-β 10h	IFN-β 24h	IFN-λ 6h	IFN-λ 10h	IFN-λ 24h	Experiment
18S-Hs99999901_s1	7.26653955	6.9570545	7.480652	7.161309	7.587794150000001	8.31515	7.6229985	rep2
CCL5-Hs00982282_m1	31.93860025	30.1724635	29.977547	25.888877	31.265027	33.0360265	30.826949	rep2
CXCL8-Hs00174103_m1	26.85738475	27.618543000000003	27.770154	26.207637	27.738699500000003	26.260996	26.315805	rep2
DDX58-Hs01061436_m1	28.399335	24.3844965	23.773306	23.0091255	25.168538	24.38329	24.9188385	rep2
EIF2AK2-Hs00169345_m1	25.13934675	21.691887	23.2750065	23.108574	24.2589905	25.278725	22.6367275	rep2
GAPDH-Hs99999905_m1	16.70373875	16.84860075	17.1646	17.3024935	17.05753425	16.9655175	16.9497205	rep2
HPRT1-Hs99999909_m1	22.60125175	22.3965975	22.7368075	22.826881	22.407293	23.10559	22.9060545	rep2
IFIH1-Hs00223420_m1	31.812466	23.2286255	22.9410135	22.95728	26.324611500000003	26.6334905	25.7641535	rep2
IFIT1-Hs01675197_m1	36.5872	27.345779	27.0000685	26.667223	31.304004	30.162687	29.516187	rep2
IFIT2-Hs00533665_m1	33.7149795	21.5034035	23.5048085	23.582341	29.249606	30.363889	27.424574	rep2
IFNAR1-Hs01066116_m1	26.55603175	25.503379	26.3361215	25.7188875	25.533453	25.7562165	24.625227	rep2
IFNB1-Hs01077958_s1	31.1197525	29.7074025	30.025324	31.320361	30.6299845	31.15811	30.838831	rep2
IL6-Hs00985639_m1	33.501343750000004	31.967056	32.915556	32.772108	33.119883	33.12698	33.330778	rep2
IRF3-Hs01547283_m1	24.94758975	25.228687	25.043269	25.028651	25.3501295	25.7832765	24.232437	rep2
IRF7-Hs00185375_m1	28.06987625	22.5852355	22.489435	21.917135	24.6894905	24.2144145	24.257741	rep2
ISG15-Hs01921425_s1	29.92419	22.508215	22.9634325	21.5838505	25.688401	26.047394500000003	23.854081	rep2
NFKBIA-Hs00153283_m1	23.08307675	22.657356	22.2304445	22.1551495	22.8220815	23.9303895	22.707962	rep2
OAS1-Hs00973637_m1	25.812855	22.685588	23.326479	22.145492500000003	28.057275	21.9831365	19.560318	rep2
RNASEL-Hs00221692_m1	30.5514635	28.7306135	29.546809000000003	28.4494295	29.464797	30.682219	28.3890435	rep2
SOCS1-Hs00705164_s1	27.713878	24.352047	26.1628305	26.344832	28.607986500000003	25.7413625	27.7524925	rep2
STAT1-Hs01013996_m1	23.28815625	19.9120825	20.1126535	20.4856665	21.6536265	22.148976	21.8552295	rep2
STAT2-Hs01013123_m1	27.92706525	23.180913500000003	23.938634	23.133544	25.220337	25.6628665	24.7899315	rep2
TNFAIP3-Hs00234713_m1	28.99697525	27.329663	27.7779975	27.770612	28.635562	28.615674	28.805524	rep2
