## Supplementary Data S2 for "Type III interferons may suppress viral infections by triggering cell death": rep3.csv

Detector	ctrl	IFN-β 6h	IFN-β 10h	IFN-β 24h	IFN-λ 6h	IFN-λ 10h	IFN-λ 24h	Experiment
18S-Hs99999901_s1	8.227932500000001	8.160416	8.5318355	9.6145025	8.5774525	9.087489	8.908653000000001	rep3
CCL5-Hs00982282_m1	30.63363525	29.7738535	29.4783155	27.0866995	29.601807	30.861658	30.0148895	rep3
CXCL8-Hs00174103_m1	26.81411975	28.826235	28.1531425	26.185006	28.3593665	28.687444	26.195304	rep3
DDX58-Hs01061436_m1	27.64715625	23.7452355	23.027866000000003	24.79181	25.8625565	25.2350235	24.042184	rep3
EIF2AK2-Hs00169345_m1	25.11643425	22.5306845	23.415876500000003	24.427592500000003	24.3514155	25.086069	23.7894075	rep3
GAPDH-Hs99999905_m1	18.214416125	18.31689875	18.39735975	19.85254625	18.406654	19.10711275	18.95239	rep3
HPRT1-Hs99999909_m1	23.173160000000003	23.158079	23.250161	24.9165835	23.1727445	23.988125	23.990984	rep3
IFIH1-Hs00223420_m1	30.62667025	23.5303485	23.363102	24.6224575	26.203378	26.385152	25.432018	rep3
IFIT1-Hs01675197_m1	35.39591775	28.1839815	26.2857035	28.640951	30.543855	29.6872135	28.5973415	rep3
IFIT2-Hs00533665_m1	31.3379675	21.6933545	22.9675945	24.9027985	28.304371000000003	28.2989265	26.494071	rep3
IFNAR1-Hs01066116_m1	25.5535395	25.7553795	26.0504885	27.1127415	25.52139	25.994681	25.519503	rep3
IFNB1-Hs01077958_s1	31.0073735	30.8184845	30.802765	32.2061325	30.7527925	30.875641	31.999785000000003	rep3
IL6-Hs00985639_m1	33.88713425	33.2354505	33.541748	34.325265	34.9533595	35.726402	34.4984855	rep3
IRF3-Hs01547283_m1	25.05387975	24.71808	25.4828875	27.117345	25.7348395	27.105048	25.7690575	rep3
IRF7-Hs00185375_m1	29.3026835	24.0250055	23.9661975	25.2512065	26.048633	26.5628225	25.2967835	rep3
ISG15-Hs01921425_s1	29.20696375	22.82245	21.9572175	23.6203445	25.465662	25.1483875	23.7136725	rep3
NFKBIA-Hs00153283_m1	23.780096	23.955443	23.595621	23.9507125	24.234679	24.308584	24.4866065	rep3
OAS1-Hs00973637_m1	24.60405725	23.251026	22.8526085	24.0133585	25.6940295	23.453782500000003	22.8395195	rep3
RNASEL-Hs00221692_m1	28.587928	28.0429875	28.621829	29.2006625	28.769701	29.9344215	28.321393	rep3
SOCS1-Hs00705164_s1	31.24744425	26.092994	28.352586	30.002084	30.1826725	30.6870315	31.272689	rep3
STAT1-Hs01013996_m1	22.4911935	19.933549	20.6932115	21.574732	21.518073	21.983587	21.2429015	rep3
STAT2-Hs01013123_m1	26.38562975	22.8049275	22.802405	24.0970635	24.657237	25.6168335	24.021197	rep3
TNFAIP3-Hs00234713_m1	28.6448165	28.9254545	28.9413985	28.133364	29.920596000000003	30.0911055	29.1619475	rep3
