## Supplementary Data S2 for "Type III interferons may suppress viral infections by triggering cell death": rep1.csv

Lane	Experiment	CellLine	('Stimulation', 'Agent')	('Stimulation', 'Unit')	('Stimulation', 'Amount')	('Stimulation', 'Duration')	('Measurement', 'IAV nucleoprotein')
1	rep1	WT	IAV	MOI	0.1	0 days	0.0015562793934705
2	rep1	WT	IAV	MOI	0.1	1 days	0.5985218313638186
3	rep1	WT	IAV	MOI	0.1	2 days	0.2452337021521573
4	rep1	IFNAR-KO	IAV	MOI	0.1	0 days	0.0325040522862297
5	rep1	IFNAR-KO	IAV	MOI	0.1	1 days	0.4390803323675706
6	rep1	IFNAR-KO	IAV	MOI	0.1	2 days	0.3667704942149031
7	rep1	IFNLR-KO	IAV	MOI	0.1	0 days	0.0007379865002976
8	rep1	IFNLR-KO	IAV	MOI	0.1	1 days	1.0
9	rep1	IFNLR-KO	IAV	MOI	0.1	2 days	0.930916014779304
10	rep1	IFNAR-IFNLR-KO	IAV	MOI	0.1	0 days	0.0031070005879385
11	rep1	IFNAR-IFNLR-KO	IAV	MOI	0.1	1 days	0.693547388014119
12	rep1	IFNAR-IFNLR-KO	IAV	MOI	0.1	2 days	0.9063097065711904
13	rep1	IFNGR-KO	IAV	MOI	0.1	0 days	0.0045970588770413
14	rep1	IFNGR-KO	IAV	MOI	0.1	1 days	0.7383424542397388
15	rep1	IFNGR-KO	IAV	MOI	0.1	2 days	0.6207909616782974
