## Supplementary Data S2 for "Type III interferons may suppress viral infections by triggering cell death": rep2.csv

Lane	Experiment	CellLine	('Stimulation', 'Agent')	('Stimulation', 'Unit')	('Stimulation', 'Amount')	('Stimulation', 'Duration')	('Measurement', 'IAV nucleoprotein')
1	rep2	WT	IAV	MOI	0.1	0 days	0.0012114077486108
2	rep2	WT	IAV	MOI	0.1	1 days	0.5685392906628828
3	rep2	WT	IAV	MOI	0.1	2 days	0.2362463931917248
4	rep2	IFNAR-KO	IAV	MOI	0.1	0 days	0.0020008253198296
5	rep2	IFNAR-KO	IAV	MOI	0.1	1 days	0.6474040786003641
6	rep2	IFNAR-KO	IAV	MOI	0.1	2 days	0.6376267768983043
7	rep2	IFNLR-KO	IAV	MOI	0.1	0 days	0.0006088392371851
8	rep2	IFNLR-KO	IAV	MOI	0.1	1 days	0.6399783249194645
9	rep2	IFNLR-KO	IAV	MOI	0.1	2 days	0.7937901783341429
10	rep2	IFNAR-IFNLR-KO	IAV	MOI	0.1	0 days	0.0010934032695366
11	rep2	IFNAR-IFNLR-KO	IAV	MOI	0.1	1 days	1.0
12	rep2	IFNAR-IFNLR-KO	IAV	MOI	0.1	2 days	0.7650441296036133
13	rep2	IFNGR-KO	IAV	MOI	0.1	0 days	0.0023773213378351
14	rep2	IFNGR-KO	IAV	MOI	0.1	1 days	0.8084681296824828
15	rep2	IFNGR-KO	IAV	MOI	0.1	2 days	0.4373430615397911
