## Supplementary Data S2 for "Type III interferons may suppress viral infections by triggering cell death": rep3.csv

Lane	Experiment	CellLine	('Stimulation', 'Agent')	('Stimulation', 'Unit')	('Stimulation', 'Amount')	('Stimulation', 'Duration')	('Measurement', 'IAV nucleoprotein')
1	rep3	WT	IAV	MOI	0.1	0 days	0.0022064813046873
2	rep3	WT	IAV	MOI	0.1	1 days	0.838250493915723
3	rep3	WT	IAV	MOI	0.1	2 days	0.6708487383524596
4	rep3	IFNAR-KO	IAV	MOI	0.1	0 days	0.0014949336780226
5	rep3	IFNAR-KO	IAV	MOI	0.1	1 days	1.0
6	rep3	IFNAR-KO	IAV	MOI	0.1	2 days	0.6386634240736994
7	rep3	IFNLR-KO	IAV	MOI	0.1	0 days	0.0004708126774704
8	rep3	IFNLR-KO	IAV	MOI	0.1	1 days	0.8224558441008175
9	rep3	IFNLR-KO	IAV	MOI	0.1	2 days	0.6614526038725568
10	rep3	IFNAR-IFNLR-KO	IAV	MOI	0.1	0 days	0.0022821541453631
11	rep3	IFNAR-IFNLR-KO	IAV	MOI	0.1	1 days	0.6532772797905213
12	rep3	IFNAR-IFNLR-KO	IAV	MOI	0.1	2 days	0.9990652249730329
13	rep3	IFNGR-KO	IAV	MOI	0.1	0 days	0.0016948599451664
14	rep3	IFNGR-KO	IAV	MOI	0.1	1 days	0.8314531809340374
15	rep3	IFNGR-KO	IAV	MOI	0.1	2 days	0.5656695869385152
