## Supplementary Data S2 for "Type III interferons may suppress viral infections by triggering cell death": rep1.csv

Lane	Experiment	CellLine	('Prestimulation', 'Agent')	('Prestimulation', 'Duration')	('Prestimulation', 'Unit')	('Prestimulation', 'Amount')	('Measurement', 'p-STAT1')	('Measurement', 'STAT2')	('Measurement', 'RIG-I')	('Measurement', 'OAS1')	('Measurement', 'STAT1')	('Measurement', 'p-STAT2')	('Measurement', 'PKR')
1	rep1	WT		0 days 00:00:00			0.0054581612264442	0.0396555651820993	0.0175052863269483	0.0629808410183116	0.15789786910015	0.0081270672211187	0.3813762156463484
2	rep1	WT	IFNbeta	0 days 01:00:00	U/ml	1000.0	1.0	0.037431923921458	0.0177790236139184	0.0604868864986369	0.1450037758266709	0.771831696078086	0.3705953779570884
3	rep1	WT	IFNbeta	0 days 02:00:00	U/ml	1000.0	0.3194872868904356	0.0401683663361909	0.0229167233753633	0.0661371124483359	0.1501263121968615	0.558928468122615	0.3727089935608991
4	rep1	WT	IFNbeta	0 days 06:00:00	U/ml	1000.0	0.4739337818023723	0.1398367858126638	0.1347827504202663	0.1874232294461958	0.2197386258808848	0.9702115624450194	0.44789816777149
5	rep1	WT	IFNbeta	1 days 00:00:00	U/ml	1000.0	0.4019027939775751	1.0	0.9643614591747064	1.0	0.8970633743965802	1.0	0.9014904012002626
6	rep1	WT	IFNbeta	2 days 00:00:00	U/ml	1000.0	0.1851880822499718	0.9138466010850343	1.0	0.4833045043669289	1.0	0.3768315479374817	1.0
7	rep1	WT	IFNlambda	0 days 01:00:00	ng/ml	50.0	0.0822141914847113	0.0424282562529028	0.0191660664803586	0.0560886629788217	0.1355209273177881	0.160144725260917	0.3208603035560065
8	rep1	WT	IFNlambda	0 days 02:00:00	ng/ml	50.0	0.0352648953670328	0.0425148431900289	0.0182731579809652	0.0632230983545902	0.1324330698863784	0.0780526595298367	0.3052161277889321
9	rep1	WT	IFNlambda	0 days 06:00:00	ng/ml	50.0	0.0434286841364655	0.0902557695896267	0.0501083796339618	0.1186622633946631	0.1913513680657221	0.076043890565916	0.3818022187139535
10	rep1	WT	IFNlambda	1 days 00:00:00	ng/ml	50.0	0.0707695221404151	0.3085434417759317	0.2148528127336067	0.3064126386070206	0.3915437329447162	0.16957440653262	0.6699992941255438
11	rep1	WT	IFNlambda	2 days 00:00:00	ng/ml	50.0	0.0582231131525696	0.2837537837057988	0.2451213507620041	0.290110868189188	0.4854037052244815	0.1129536655867701	0.8161878055293206
