## Supplementary Data S2 for "Type III interferons may suppress viral infections by triggering cell death": rep2.csv

Lane	Experiment	CellLine	('Prestimulation', 'Agent')	('Prestimulation', 'Duration')	('Prestimulation', 'Unit')	('Prestimulation', 'Amount')	('Measurement', 'p-STAT1')	('Measurement', 'RIG-I')	('Measurement', 'PKR')	('Measurement', 'STAT1')	('Measurement', 'p-STAT2')	('Measurement', 'STAT2')	('Measurement', 'OAS1')
1	rep2	WT		0 days 00:00:00			0.0066140858432828	0.0189421743489193	0.2714204284037098	0.1941822247823063	0.0004707482601621	0.1354922246902096	0.0237127648116642
2	rep2	WT	IFNbeta	0 days 01:00:00	U/ml	1000.0	1.0	0.0154219557206957	0.291557272838728	0.194295892399585	0.6667765286361189	0.1703130109267005	0.0214770503792809
3	rep2	WT	IFNbeta	0 days 02:00:00	U/ml	1000.0	0.4589656238463797	0.0236209646882452	0.310588547563504	0.2182192935948918	0.5819777669915642	0.1734783486810976	0.0271361063074889
4	rep2	WT	IFNbeta	0 days 06:00:00	U/ml	1000.0	0.6219269016712682	0.1665479336516161	0.3912052502234396	0.3132562791094038	1.0	0.3602381753384595	0.1792504902829358
5	rep2	WT	IFNbeta	1 days 00:00:00	U/ml	1000.0	0.267744963862743	0.9057988822719072	0.8646501665958487	0.9415914991466284	0.551538395362206	1.0	1.0
6	rep2	WT	IFNbeta	2 days 00:00:00	U/ml	1000.0	0.1738371955320059	1.0	1.0	1.0	0.3621624143017621	0.799131436449566	0.6099660036446091
7	rep2	WT	IFNlambda	0 days 01:00:00	ng/ml	50.0	0.0818205719790982	0.0294345140514861	0.2654020464190287	0.2055146980906722	0.1480665245114737	0.1668299209758155	0.0378651066474284
8	rep2	WT	IFNlambda	0 days 02:00:00	ng/ml	50.0	0.0420259046195671	0.0225641526827759	0.2574660416281201	0.2069366918832555	0.0768860929949877	0.1612150973481167	0.0394686675748583
9	rep2	WT	IFNlambda	0 days 06:00:00	ng/ml	50.0	0.0369341992911201	0.0404281209008122	0.2719199363933829	0.2324366543541653	0.0525506773700563	0.1841824914839337	0.0742564720021357
10	rep2	WT	IFNlambda	1 days 00:00:00	ng/ml	50.0	0.0557046810694519	0.1582005634805623	0.4626093404680076	0.422660633002451	0.0947547053386711	0.3690273188676423	0.2594884350431571
11	rep2	WT	IFNlambda	2 days 00:00:00	ng/ml	50.0	0.0385401670652266	0.1878378344356416	0.5559680596968755	0.561368034384912	0.0673630497226307	0.323476371670272	0.2268668841307371
