## Supplementary Data S2 for "Type III interferons may suppress viral infections by triggering cell death": rep3.csv

Lane	Experiment	CellLine	('Prestimulation', 'Agent')	('Prestimulation', 'Duration')	('Prestimulation', 'Unit')	('Prestimulation', 'Amount')	('Measurement', 'p-STAT1')	('Measurement', 'STAT1')	('Measurement', 'p-STAT2')	('Measurement', 'STAT2')	('Measurement', 'OAS1')	('Measurement', 'RIG-I')	('Measurement', 'PKR')
1	rep3	WT		0 days 00:00:00			0.009355292367217	0.1369383599061885	0.0120980235150435	0.1064133867945419	0.0800283588424137	0.0202301973013354	0.3281819535701312
2	rep3	WT	IFNbeta	0 days 01:00:00	U/ml	1000.0	1.0	0.1549630561923002	0.5309125063413256	0.1167149103014974	0.0849063982940703	0.0216572199233319	0.3732575748195544
3	rep3	WT	IFNbeta	0 days 02:00:00	U/ml	1000.0	0.5995236985857944	0.1651797114825823	0.4606086799785877	0.1104743502867991	0.0923043009447614	0.0358050615601575	0.4113638400746571
4	rep3	WT	IFNbeta	0 days 06:00:00	U/ml	1000.0	0.6550365049129586	0.2199401815670328	0.6609545701750132	0.2091374002586355	0.214659987015298	0.2239037021986807	0.4659674725485392
5	rep3	WT	IFNbeta	1 days 00:00:00	U/ml	1000.0	0.7838424379614413	0.7084262097634363	0.961547730897102	0.822106101600035	0.9564266494670364	0.930584927373545	0.9513724166324544
6	rep3	WT	IFNbeta	2 days 00:00:00	U/ml	1000.0	0.9391875946415984	1.0	1.0	1.0	1.0	1.0	1.0
7	rep3	WT	IFNlambda	0 days 01:00:00	ng/ml	50.0	0.1404386163314794	0.2022149805487219	0.099100963386849	0.1087688274389533	0.1064331512462983	0.0283480482418925	0.3904331762549637
8	rep3	WT	IFNlambda	0 days 02:00:00	ng/ml	50.0	0.1449185533339237	0.2120072693258353	0.1011197735497949	0.1201857078662447	0.1037503322264915	0.0243880023741733	0.3423639507463256
9	rep3	WT	IFNlambda	0 days 06:00:00	ng/ml	50.0	0.0685390585460545	0.2583572416882153	0.07332296129075	0.1284380239079718	0.1578374796198551	0.0631115217569967	0.4314240510482015
10	rep3	WT	IFNlambda	1 days 00:00:00	ng/ml	50.0	0.1520758083646564	0.4648119571523767	0.1423689028079492	0.2760334989019654	0.4853664758456378	0.2457358333972026	0.7982809365694712
11	rep3	WT	IFNlambda	2 days 00:00:00	ng/ml	50.0	0.225324968130109	0.5968335230203742	0.1854613968900793	0.3847412375713949	0.5643901009274702	0.3204261329922718	0.837742916811595
