## Supplementary Data S2 for "Type III interferons may suppress viral infections by triggering cell death": rep1.csv

Lane	Experiment	CellLine	('Prestimulation', 'Agent')	('Prestimulation', 'Duration')	('Prestimulation', 'Unit')	('Prestimulation', 'Amount')	('Measurement', 'p-STAT1')	('Measurement', 'STAT1')	('Measurement', 'p-STAT2')
1	rep1	WT		0 days 00:00:00			0.0432396926987708	0.9564254747290216	0.0022392919977388
2	rep1	WT	IFNlambda	0 days 00:30:00	ng/ml	0.05	0.0955896807331158	0.5245075455469863	0.0177981707025731
3	rep1	WT	IFNlambda	0 days 00:30:00	ng/ml	0.1	0.1271642830494574	0.8990784092101354	0.0637833606608489
4	rep1	WT	IFNlambda	0 days 00:30:00	ng/ml	0.5	0.2403774802762955	0.7674152574508967	0.2109000598662515
5	rep1	WT	IFNlambda	0 days 00:30:00	ng/ml	1.0	0.4054416029121165	0.5082963096352195	0.3615372558572617
6	rep1	WT	IFNlambda	0 days 00:30:00	ng/ml	2.5	0.5183437744998597	0.7387335542692052	0.6069954078784369
7	rep1	WT	IFNlambda	0 days 00:30:00	ng/ml	5.0	0.8756435388666124	0.6623276031371862	0.5510475431084898
8	rep1	WT	IFNlambda	0 days 00:30:00	ng/ml	10.0	0.9471738493610902	0.6397356820248081	0.8389628954595765
9	rep1	WT	IFNlambda	0 days 00:30:00	ng/ml	25.0	0.9778685436478488	1.0	0.6759132804666474
10	rep1	WT	IFNlambda	0 days 00:30:00	ng/ml	50.0	1.0	0.9680410055847704	0.8844490245954831
11	rep1	WT	IFNlambda	0 days 00:30:00	ng/ml	100.0	0.640602267028732	0.7326689500978149	1.0
