## Supplementary Data S2 for "Type III interferons may suppress viral infections by triggering cell death": rep2.csv

Lane	Experiment	CellLine	('Prestimulation', 'Agent')	('Prestimulation', 'Duration')	('Prestimulation', 'Unit')	('Prestimulation', 'Amount')	('Measurement', 'p-STAT1')	('Measurement', 'STAT2')	('Measurement', 'STAT1')	('Measurement', 'p-STAT2')
1	rep2	WT		0 days 00:00:00			0.0236441056078818	0.9904507733692096	0.8057307098239752	0.0314776256401322
2	rep2	WT	IFNlambda	0 days 00:30:00	ng/ml	0.05	0.0164439315671579	0.5883959489398181	1.0	0.0513397163163925
3	rep2	WT	IFNlambda	0 days 00:30:00	ng/ml	0.1	0.04320451947965	0.9449948377847096	0.9354683899492432	0.0611478149683359
4	rep2	WT	IFNlambda	0 days 00:30:00	ng/ml	0.5	0.1944910679463451	0.7987629737457738	0.6818263661774245	0.1288414459043433
5	rep2	WT	IFNlambda	0 days 00:30:00	ng/ml	1.0	0.2389802673149767	0.56082063755572	0.9776166378181994	0.3788026287877167
6	rep2	WT	IFNlambda	0 days 00:30:00	ng/ml	2.5	0.603356684875868	0.964592223792478	0.6548387071410254	0.355595064099471
7	rep2	WT	IFNlambda	0 days 00:30:00	ng/ml	5.0	0.4933571422385127	0.5929314276538528	0.9257659523682432	0.789744991334111
8	rep2	WT	IFNlambda	0 days 00:30:00	ng/ml	10.0	0.8604920978401408	1.0	0.72212795653305	0.6697378911544397
9	rep2	WT	IFNlambda	0 days 00:30:00	ng/ml	25.0	0.7029277193771136	0.7152206186512087	0.8753600524254346	0.7928330533440524
10	rep2	WT	IFNlambda	0 days 00:30:00	ng/ml	50.0	1.0	0.8851729467125462	0.9400666145630742	1.0
11	rep2	WT	IFNlambda	0 days 00:30:00	ng/ml	100.0	0.8131940077196219	0.6609873570692716	0.6667122961635006	0.5459221235060534
