## Supplementary Data S2 for "Type III interferons may suppress viral infections by triggering cell death": rep1.csv

Lane	Experiment	CellLine	('Prestimulation', 'Agent')	('Prestimulation', 'Duration')	('Prestimulation', 'Unit')	('Prestimulation', 'Amount')	('Measurement', 'p-STAT1')	('Measurement', 'STAT1')	('Measurement', 'p-STAT2')	('Measurement', 'STAT2')
1	rep1	WT	IFNbeta	0 days 00:30:00	U/ml	0	0.0022860685656242	0.8025427734201709	0.0006742410436596	0.2720508143155721
2	rep1	WT	IFNbeta	0 days 00:30:00	U/ml	30	0.1237632139146932	0.8591847926623359	0.5367171370591659	0.6347538157768485
3	rep1	WT	IFNbeta	0 days 00:30:00	U/ml	100	0.2987724547101965	0.676402771349774	0.6584973686997587	0.626394339284052
4	rep1	WT	IFNbeta	0 days 00:30:00	U/ml	300	0.7099299596105774	0.8669972435107777	0.7391173532956367	0.6819904057209543
5	rep1	WT	IFNbeta	0 days 00:30:00	U/ml	1000	0.8860232901069515	0.9059481005560736	0.8462418445927652	0.7887620559756117
6	rep1	WT	IFNbeta	0 days 00:30:00	U/ml	3000	0.7303744226142459	0.763428549357379	0.6215014155768862	0.6079089608597434
7	rep1	WT	IFNbeta	0 days 00:30:00	U/ml	10000	1.0	1.0	0.9849763080809818	0.9154590981544553
