## Supplementary Data S2 for "Type III interferons may suppress viral infections by triggering cell death": rep2.csv

Lane	Experiment	CellLine	('Prestimulation', 'Agent')	('Prestimulation', 'Duration')	('Prestimulation', 'Unit')	('Prestimulation', 'Amount')	('Measurement', 'p-STAT1')	('Measurement', 'STAT1')	('Measurement', 'p-STAT2')	('Measurement', 'STAT2')
1	rep2	WT	IFNbeta	0 days 00:30:00	U/ml	0	0.0078709632671579	0.7240323678728354	0.0015006209815741	0.3065329897251739
2	rep2	WT	IFNbeta	0 days 00:30:00	U/ml	30	0.1436655783441736	0.8322470885084527	0.6135087719027271	0.7409972971813921
3	rep2	WT	IFNbeta	0 days 00:30:00	U/ml	100	0.3780568538376627	0.6532335237659658	0.6963765733499464	0.6725144585410503
4	rep2	WT	IFNbeta	0 days 00:30:00	U/ml	300	0.7858091827902477	0.9181799961203464	0.8419878297594208	0.816639137215726
5	rep2	WT	IFNbeta	0 days 00:30:00	U/ml	1000	0.9254109753828228	0.9993002089050986	1.0	1.0
6	rep2	WT	IFNbeta	0 days 00:30:00	U/ml	3000	0.720506592602051	0.7928588927418414	0.592789069740954	0.644548639277702
7	rep2	WT	IFNbeta	0 days 00:30:00	U/ml	10000	0.7674284341936631	0.9346457998852112	0.9237034936433184	0.9238058585744876
