## Supplementary Data S2 for "Type III interferons may suppress viral infections by triggering cell death": rep1.csv

Lane	Experiment	CellLine	('Stimulation', 'Agent')	('Stimulation', 'Unit')	('Stimulation', 'Amount')	('Stimulation', 'Duration')	('Prestimulation', 'Agent')	('Prestimulation', 'Duration')	('Prestimulation', 'Unit')	('Prestimulation', 'Amount')	('Measurement', 'RIG-I')	('Measurement', 'PKR')	('Measurement', 'OAS1')	('Measurement', 'p-STAT1')	('Measurement', 'STAT1')	('Measurement', 'p-STAT2')	('Measurement', 'STAT2')	('Measurement', 'IAV nucleoprotein')
1	rep1	WT	IAV	MOI	0.0	0 days		0 days			0.0261430230498932	0.338092003095378	0.04710821820598	0.0262295458334133	0.1924872850633173	0.0017478917387713	0.2918568632234429	0.0102643169792
2	rep1	WT	IAV	MOI	0.1	1 days		0 days			0.0265598074328593	0.2811834643923811	0.061208072006557	0.0375245241156365	0.2115354134497656	0.0049786368575328	0.3214410531578786	0.0307484890189229
3	rep1	WT	IAV	MOI	0.1	2 days		0 days			0.0248033935380924	0.2460149952139454	0.0141731337730621	0.0420728805057505	0.228309498906537	0.0099178982638613	0.2699050667918048	0.0701327836927951
4	rep1	WT	IAV	MOI	1.0	1 days		0 days			0.0313377369761821	0.3229817535983567	0.048199909792689	0.1696813631754353	0.2468767471899573	0.1638734200221571	0.380423883466419	0.4427060620119341
5	rep1	WT	IAV	MOI	1.0	2 days		0 days			0.0819626083261767	0.440887005688593	0.0906266400847737	0.2184108407514158	0.3003053689453248	0.1316520815319621	0.2645057620001416	1.0
6	rep1	WT	IAV	MOI	0.0	0 days	IFNbeta	1 days	U/ml	1000.0	0.9983196379547437	0.9042344194352944	0.6072177807109965	1.0	0.9795386556006004	1.0	1.0	0.0085178158148579
7	rep1	WT	IAV	MOI	0.1	1 days	IFNbeta	1 days	U/ml	1000.0	0.995189569284702	1.0	1.0	0.974664556562272	0.9328148276621308	0.7439749865831282	0.8000335143310924	0.0201748117106235
8	rep1	WT	IAV	MOI	0.1	2 days	IFNbeta	1 days	U/ml	1000.0	1.0	0.8128419238021527	0.5078055111145363	0.7652658704452684	0.9150919831754076	0.4492222577650561	0.6468929751188226	0.0123655893513582
9	rep1	WT	IAV	MOI	1.0	1 days	IFNbeta	1 days	U/ml	1000.0	0.7756921071932534	0.865621056819861	0.7153182266550695	0.9636539665230964	0.9734533358075812	0.9080089185809744	0.9050320360154984	0.0121398035340422
10	rep1	WT	IAV	MOI	1.0	2 days	IFNbeta	1 days	U/ml	1000.0	0.7846606305164417	0.6097494906376997	0.4239770206432101	0.8487464819438546	1.0	0.4153572199692522	0.6647694169958996	0.0133827857343678
11	rep1	WT	IAV	MOI	0.0	0 days	IFNlambda	1 days	ng/ml	50.0	0.3067377098583002	0.592140843797664	0.2819966805750377	0.3781191490092722	0.6229032014555006	0.3579341451807267	0.5733973620996043	0.0105079185879502
12	rep1	WT	IAV	MOI	0.1	1 days	IFNlambda	1 days	ng/ml	50.0	0.2758330728464164	0.549122913330963	0.3145771338653054	0.3976330057369122	0.58152800406131	0.3210268389896406	0.5137044310439128	0.0068506050272712
13	rep1	WT	IAV	MOI	0.1	2 days	IFNlambda	1 days	ng/ml	50.0	0.3614470029628821	0.5806769867428937	0.2299244403843548	0.3825413785307872	0.762905962143159	0.2554806670998918	0.5546143351934261	0.0112899304190847
14	rep1	WT	IAV	MOI	1.0	1 days	IFNlambda	1 days	ng/ml	50.0	0.3196695427773031	0.6670330394471562	0.4530561991997993	0.606910181056365	0.6960663614736756	0.5219879169126638	0.6782530501377613	0.0854362770468877
15	rep1	WT	IAV	MOI	1.0	2 days	IFNlambda	1 days	ng/ml	50.0	0.3345477354282567	0.4598987846742571	0.2188448637934391	0.4517918180875362	0.7880306863436839	0.2678759534079418	0.5379431544639397	0.1668887844919189
