## Supplementary Data S2 for "Type III interferons may suppress viral infections by triggering cell death": rep2.csv

Lane	Experiment	CellLine	('Stimulation', 'Agent')	('Stimulation', 'Unit')	('Stimulation', 'Amount')	('Stimulation', 'Duration')	('Prestimulation', 'Agent')	('Prestimulation', 'Duration')	('Prestimulation', 'Unit')	('Prestimulation', 'Amount')	('Measurement', 'RIG-I')	('Measurement', 'PKR')	('Measurement', 'IAV nucleoprotein')	('Measurement', 'p-STAT1')	('Measurement', 'STAT1')	('Measurement', 'p-STAT2')	('Measurement', 'STAT2')	('Measurement', 'OAS1')
1	rep2	WT	IAV	MOI	0.0	0 days		0 days			0.0318427401920873	0.4662969000077326	0.0009162895745445	0.0327625007439696	0.176905875198543	0.0012762698920207	0.183767445748348	0.1014432589689358
2	rep2	WT	IAV	MOI	0.1	1 days		0 days			0.0330205437113731	0.4737101193617862	0.0292421955345941	0.0806604019526883	0.1846538544691769	0.0087600395102589	0.2160688360292973	0.086510266950719
3	rep2	WT	IAV	MOI	0.1	2 days		0 days			0.0303515021987316	0.4532595703593945	0.0640924009993188	0.0406647359958842	0.1503254755713864	0.0083144581853453	0.114544268425432	0.0413471963578212
4	rep2	WT	IAV	MOI	1.0	1 days		0 days			0.0305620138489837	0.452731867948134	0.2257206240679964	0.0880067866442548	0.1989579868007236	0.0460990331078837	0.1870017386529804	0.0758481580881654
5	rep2	WT	IAV	MOI	1.0	2 days		0 days			0.1843458619334161	0.5230394659777645	1.0	0.2579407692374597	0.3800741917170067	0.2042069542527228	0.3615789297143433	0.2880857305104433
6	rep2	WT	IAV	MOI	0.0	0 days	IFNbeta	1 days	U/ml	1000.0	1.0	0.9868628964546696	0.0005312759739784	0.8419470954523334	0.8680445369541894	0.705728384470487	0.6217354999911769	0.9293597846568626
7	rep2	WT	IAV	MOI	0.1	1 days	IFNbeta	1 days	U/ml	1000.0	0.8367506203271404	0.8596028790519241	0.0022239009661885	1.0	1.0	1.0	1.0	1.0
8	rep2	WT	IAV	MOI	0.1	2 days	IFNbeta	1 days	U/ml	1000.0	0.884807430787167	0.8861380405631344	0.0014340549897302	0.7841825906868277	0.8659647676676073	0.4377357750753867	0.5739917337267746	0.7477024603015102
9	rep2	WT	IAV	MOI	1.0	1 days	IFNbeta	1 days	U/ml	1000.0	0.6972694454881282	0.8679821148041558	0.0026706543536293	0.8079560845766663	0.9188235142353162	0.8100804639094634	0.7551866704048432	0.8341843844077396
10	rep2	WT	IAV	MOI	1.0	2 days	IFNbeta	1 days	U/ml	1000.0	0.9107248352644894	1.0	0.0042363718981661	0.8726202467534478	0.9479341775443366	0.6222868673825726	0.4695902138570666	0.7955420216297249
11	rep2	WT	IAV	MOI	0.0	0 days	IFNlambda	1 days	ng/ml	50.0	0.027827513055777	0.3778326852239788	0.0003504110269649	0.0346342135342009	0.1958854755465704	0.0045609133139991	0.1130083679653822	0.1102778316621383
12	rep2	WT	IAV	MOI	0.1	1 days	IFNlambda	1 days	ng/ml	50.0	0.0206218190967624	0.3231403834307391	0.0090240745085176	0.0592359029495707	0.2799674358701322	0.0083816746278353	0.1911206116843284	0.1553395468931197
13	rep2	WT	IAV	MOI	0.1	2 days	IFNlambda	1 days	ng/ml	50.0	0.0265489675111584	0.3435769556857816	0.040069449657008	0.0442645170274965	0.1947713516358419	0.0047384477585001	0.0958907454491593	0.1098987902520926
14	rep2	WT	IAV	MOI	1.0	1 days	IFNlambda	1 days	ng/ml	50.0	0.0262930411866862	0.3290984131436235	0.1553019197894128	0.1792539247466934	0.2862012572822091	0.1185416079620382	0.2103727630589123	0.2212435270748339
15	rep2	WT	IAV	MOI	1.0	2 days	IFNlambda	1 days	ng/ml	50.0	0.1352333922112687	0.4382854496806609	0.6774337936516734	0.2572890274224338	0.3907716653720527	0.2008936368358977	0.245996009622781	0.3587508549396197
