## Supplementary Data S2 for "Type III interferons may suppress viral infections by triggering cell death": rep3.csv

Lane	Experiment	CellLine	('Stimulation', 'Agent')	('Stimulation', 'Unit')	('Stimulation', 'Amount')	('Stimulation', 'Duration')	('Prestimulation', 'Agent')	('Prestimulation', 'Duration')	('Prestimulation', 'Unit')	('Prestimulation', 'Amount')	('Measurement', 'RIG-I')	('Measurement', 'PKR')	('Measurement', 'IAV nucleoprotein')	('Measurement', 'p-STAT1')	('Measurement', 'STAT1')	('Measurement', 'p-STAT2')	('Measurement', 'STAT2')	('Measurement', 'OAS1')
1	rep3	WT	IAV	MOI	0.0	0 days		0 days			0.0605658652787378	0.4902403652304163	0.0011503149539843	0.0095455359264026	0.1020549997159817	0.0009373983166694	0.0905876722655441	0.0468243607674614
2	rep3	WT	IAV	MOI	0.1	1 days		0 days			0.0425051159433052	0.3961793978686898	0.0157509462287086	0.0364097883862407	0.1627918089224143	0.0242795165274992	0.1595071096890469	0.0448397173063948
3	rep3	WT	IAV	MOI	0.1	2 days		0 days			0.0366980140892896	0.4390780021473568	0.0506970452049434	0.083750457392296	0.166187959240704	0.0382789955325552	0.1344475664364977	0.0485262249373113
4	rep3	WT	IAV	MOI	1.0	1 days		0 days			0.0597166372572991	0.4284740084412838	0.2299436904786346	0.1914128098645469	0.1747821287021788	0.2044474267575487	0.163018609140041	0.0937968923292994
5	rep3	WT	IAV	MOI	1.0	2 days		0 days			0.3029249099952959	0.8088544065361967	1.0	0.6900571660360071	0.3515861632349472	0.82032592461089	0.4652839031438852	0.5496249798224515
6	rep3	WT	IAV	MOI	0.0	0 days	IFNbeta	1 days	U/ml	1000.0	1.0	0.9630046156658916	0.0015314164710344	0.4677740338718674	0.9053877965228052	0.5292597967025888	0.6605544073764065	0.7970114964777952
7	rep3	WT	IAV	MOI	0.1	1 days	IFNbeta	1 days	U/ml	1000.0	0.7229257381455286	1.0	0.00142047790997	0.6330361591098356	1.0	0.891518110290586	1.0	1.0
8	rep3	WT	IAV	MOI	0.1	2 days	IFNbeta	1 days	U/ml	1000.0	0.8283023922082451	0.814701020394458	0.0009803513209642	0.7913294313699779	0.8429922956351912	0.6739994151923293	0.5465852387337854	0.5028320681811418
9	rep3	WT	IAV	MOI	1.0	1 days	IFNbeta	1 days	U/ml	1000.0	0.7526799744223511	0.8770803031158293	0.0018157936585461	0.4529936597502081	0.8092326415533792	0.7105992763360599	0.7571985122705576	0.7668688399426871
10	rep3	WT	IAV	MOI	1.0	2 days	IFNbeta	1 days	U/ml	1000.0	0.7767936711127932	0.9099889222448504	0.0005556936279385	1.0	0.986341353841058	1.0	0.8993289553587698	0.589212192834594
11	rep3	WT	IAV	MOI	0.0	0 days	IFNlambda	1 days	ng/ml	50.0	0.0319016895522799	0.3916601256943296	0.0007786701498678	0.039433341891009	0.2751194398199025	0.0121489866949288	0.221174481818679	0.1251787972590613
12	rep3	WT	IAV	MOI	0.1	1 days	IFNlambda	1 days	ng/ml	50.0	0.0322535827866261	0.421260806752862	0.0122245401401486	0.095331621445108	0.2790908201471412	0.0931044019051058	0.2723216811901571	0.1370381527231029
13	rep3	WT	IAV	MOI	0.1	2 days	IFNlambda	1 days	ng/ml	50.0	0.0596746842567521	0.4684061222577327	0.0381154063269068	0.1014019777097831	0.2626198112975316	0.0697511948979713	0.1910666697988371	0.1060830741997614
14	rep3	WT	IAV	MOI	1.0	1 days	IFNlambda	1 days	ng/ml	50.0	0.1105620780310068	0.6447693907830951	0.2016931313372924	0.7167509174872347	0.36867279718274	0.9767190934923184	0.4029630793986666	0.3682937871052795
15	rep3	WT	IAV	MOI	1.0	2 days	IFNlambda	1 days	ng/ml	50.0	0.4144256987596698	0.8755589189396196	0.7365146157910843	0.6614313707239772	0.5255046686016884	0.878258436863565	0.4932867401544066	0.6604520606225952
