## Supplementary Data S2 for "Type III interferons may suppress viral infections by triggering cell death": rep1.csv

Lane	Experiment	CellLine	('Stimulation', 'Agent')	('Stimulation', 'Unit')	('Stimulation', 'Amount')	('Stimulation', 'Duration')	('Prestimulation', 'Agent')	('Prestimulation', 'Duration')	('Prestimulation', 'Unit')	('Prestimulation', 'Amount')	('Measurement', 'RIG-I')	('Measurement', 'PKR')	('Measurement', 'RSV F protein')	('Measurement', 'p-STAT1')	('Measurement', 'STAT1')	('Measurement', 'p-STAT2')	('Measurement', 'STAT2')	('Measurement', 'OAS1')
1	rep1	WT	RSV	MOI	0.0	0 days		0 days			0.0235213695313363	0.3242682987890241	0.0034804393154686	0.0189378453093606	0.2654869648080022	0.0013373698299025	0.2825414496320259	0.0852392843405394
2	rep1	WT	RSV	MOI	0.1	1 days		0 days			0.0454107061542917	0.2901436351303618	0.0359618853025899	0.6428822304835374	0.3725341014633322	0.6658206284112913	0.471962206834189	0.2115855641038866
3	rep1	WT	RSV	MOI	0.1	2 days		0 days			0.2138044486104364	0.3916508535932912	0.0437081575776009	0.5808051844820429	0.4769780977568974	0.5219972639989621	0.456660852336165	0.4862841937717944
4	rep1	WT	RSV	MOI	1.0	1 days		0 days			0.0966925505982913	0.376726772797132	0.3990258783020506	0.740367755985269	0.2400941919165015	0.6115614372672903	0.2843553979564013	0.1767224679524848
5	rep1	WT	RSV	MOI	1.0	2 days		0 days			0.2559155188271165	0.5376803543089729	1.0	0.6397493262368478	0.32340034995563	0.1547913078898353	0.150914843454041	0.2503002535273506
6	rep1	WT	RSV	MOI	0.0	0 days	IFNbeta	1 days	U/ml	1000.0	1.0	1.0	0.0040128282502813	0.6336707296485636	0.8859786342790943	0.7249014403769247	0.8094833398532498	0.8824972828219183
7	rep1	WT	RSV	MOI	0.1	1 days	IFNbeta	1 days	U/ml	1000.0	0.8630543309835146	0.8998746070448976	0.0062220749944812	0.8267891288359429	0.9838004825717817	1.0	1.0	1.0
8	rep1	WT	RSV	MOI	0.1	2 days	IFNbeta	1 days	U/ml	1000.0	0.721209386694747	0.6550885353607818	0.0085334671565699	0.494000969318193	1.0	0.4278459966065524	0.6973947631264972	0.6313394668273069
9	rep1	WT	RSV	MOI	1.0	1 days	IFNbeta	1 days	U/ml	1000.0	0.5841748136606982	0.672543717704344	0.023512729141765	0.919741094197429	0.9377223560522306	0.886448376932422	0.908801620089928	0.9656273164959024
10	rep1	WT	RSV	MOI	1.0	2 days	IFNbeta	1 days	U/ml	1000.0	0.8071001456152292	0.5086408378596907	0.1183267100366173	0.8403239315654023	0.8767698787373068	0.4462841315659694	0.5234344616255879	0.6174948223780278
11	rep1	WT	RSV	MOI	0.0	0 days	IFNlambda	1 days	ng/ml	50.0	0.3555321854087599	0.5946758024405124	0.0013361562140673	0.3076289809072787	0.6792389966535693	0.3591293703800329	0.628764982631235	0.3745104136824669
12	rep1	WT	RSV	MOI	0.1	1 days	IFNlambda	1 days	ng/ml	50.0	0.4531534858055035	0.5879377059744463	0.0148942897264811	0.825977826457183	0.6669955833380625	0.9036336202447082	0.6021280232823886	0.5339806864517416
13	rep1	WT	RSV	MOI	0.1	2 days	IFNlambda	1 days	ng/ml	50.0	0.681381267725492	0.5997430673767091	0.0220211574083448	0.5514381848535688	0.6899706650743038	0.5129754857908236	0.5127782899445914	0.4451566998718262
14	rep1	WT	RSV	MOI	1.0	1 days	IFNlambda	1 days	ng/ml	50.0	0.765139730431548	0.7356664568624461	0.4647820550390233	1.0	0.509173741387197	0.9494182154622516	0.5562700765795742	0.5136206645720296
15	rep1	WT	RSV	MOI	1.0	2 days	IFNlambda	1 days	ng/ml	50.0	0.4587306848137584	0.3868737755051668	0.3054197234604873	0.8595939156658121	0.5298994397985756	0.2584515123803316	0.2671627620089961	0.3703638183015942
