## Supplementary Data S2 for "Type III interferons may suppress viral infections by triggering cell death": rep2.csv

Lane	Experiment	CellLine	('Stimulation', 'Agent')	('Stimulation', 'Unit')	('Stimulation', 'Amount')	('Stimulation', 'Duration')	('Prestimulation', 'Agent')	('Prestimulation', 'Duration')	('Prestimulation', 'Unit')	('Prestimulation', 'Amount')	('Measurement', 'RIG-I')	('Measurement', 'PKR')	('Measurement', 'RSV F protein')	('Measurement', 'p-STAT1')	('Measurement', 'STAT1')	('Measurement', 'p-STAT2')	('Measurement', 'STAT2')	('Measurement', 'OAS1')
1	rep2	WT	RSV	MOI	0.0	0 days		0 days			0.0258342285907245	0.3779069401793526	0.0001684390624449	0.013484083486567	0.1664001787865604	0.0009048610648032	0.2009414081160465	0.0849319356413778
2	rep2	WT	RSV	MOI	0.1	1 days		0 days			0.0899877919902184	0.4149790816552116	0.034748101123462	0.7638544607960777	0.2887944799461556	0.98000822579529	0.4978283482563003	0.2229323737975734
3	rep2	WT	RSV	MOI	0.1	2 days		0 days			0.3023118421136799	0.6062219673119907	0.0506347808292816	0.7212275342570297	0.4954892877413482	0.5536578497635647	0.5788764482400218	0.4648871465164958
4	rep2	WT	RSV	MOI	1.0	1 days		0 days			0.1264216493739452	0.4484476140802429	0.1837915325228807	0.4751523917836043	0.2158167225439155	0.3200541173017925	0.2245856952027556	0.181753110653335
5	rep2	WT	RSV	MOI	1.0	2 days		0 days			0.1758832025429816	0.5645016016141707	0.5015145155057503	0.5848508628685075	0.2835270658612253	0.0686994039802555	0.0698168365687421	0.171819498067639
6	rep2	WT	RSV	MOI	0.0	0 days	IFNbeta	1 days	U/ml	1000.0	0.9030266308885307	0.9474521185170216	1.7772059893934737e-05	0.4833996880934842	0.8598453743066569	0.6459717561345004	0.9513639490133676	1.0
7	rep2	WT	RSV	MOI	0.1	1 days	IFNbeta	1 days	U/ml	1000.0	0.8090584326826078	1.0	0.000702994885605	0.5085246034492791	0.8905548656725767	0.706099070161639	1.0	0.9237052699710936
8	rep2	WT	RSV	MOI	0.1	2 days	IFNbeta	1 days	U/ml	1000.0	0.8608864839657844	0.8895874409676758	0.012425808605934	0.6555465236967207	0.8421048188176159	0.4365483800795866	0.6936196299608985	0.8069862987099716
9	rep2	WT	RSV	MOI	1.0	1 days	IFNbeta	1 days	U/ml	1000.0	1.0	0.8427615503926648	0.0392527425038208	0.8521875700562092	1.0	0.6165576619663523	0.8168890386278596	0.9034291667033918
10	rep2	WT	RSV	MOI	1.0	2 days	IFNbeta	1 days	U/ml	1000.0	0.8623621324865312	0.8449377396493827	0.1803319243453423	1.0	0.953128185939271	0.4171748042137169	0.6126383405224043	0.639025513321046
11	rep2	WT	RSV	MOI	0.0	0 days	IFNlambda	1 days	ng/ml	50.0	0.0342528710753695	0.4994251704618558	5.099750048267524e-05	0.0127367488970929	0.1737144585862725	0.001104066337321	0.1717139105892557	0.0877112398312272
12	rep2	WT	RSV	MOI	0.1	1 days	IFNlambda	1 days	ng/ml	50.0	0.1829639053691721	0.6463348450036738	0.0517683166187142	0.7733104209468689	0.3056520081958787	1.0	0.4761176004761214	0.3239881651660509
13	rep2	WT	RSV	MOI	0.1	2 days	IFNlambda	1 days	ng/ml	50.0	0.4300389993902057	0.8551160198088467	0.1348874617511661	0.727991225253136	0.472614338784547	0.3619411397989419	0.4052416978690322	0.3984631703825024
14	rep2	WT	RSV	MOI	1.0	1 days	IFNlambda	1 days	ng/ml	50.0	0.2436785552643703	0.679022175155659	0.5152574507848925	0.5104158402094734	0.2588672497930959	0.2485464174334182	0.2114704186018004	0.307527719242313
15	rep2	WT	RSV	MOI	1.0	2 days	IFNlambda	1 days	ng/ml	50.0	0.1770754030147935	0.5084282734920605	1.0	0.5107885821976357	0.3136676745225138	0.0718454898025394	0.0700712875674797	0.2169067410469723
