## Supplementary Data S2 for "Type III interferons may suppress viral infections by triggering cell death": rep3.csv

Lane	Experiment	CellLine	('Stimulation', 'Agent')	('Stimulation', 'Unit')	('Stimulation', 'Amount')	('Stimulation', 'Duration')	('Prestimulation', 'Agent')	('Prestimulation', 'Duration')	('Prestimulation', 'Unit')	('Prestimulation', 'Amount')	('Measurement', 'RIG-I')	('Measurement', 'RSV F protein')	('Measurement', 'p-STAT1')	('Measurement', 'STAT1')	('Measurement', 'p-STAT2')	('Measurement', 'STAT2')	('Measurement', 'OAS1')
1	rep3	WT	RSV	MOI	0.0	0 days		0 days			0.0376481354917842	0.000767382832689	0.0058459314991815	0.1325100563059451	0.0001723863394148	0.1084375838485772	0.0577335771189526
2	rep3	WT	RSV	MOI	0.1	1 days		0 days			0.0963947169012524	0.0789203290805104	0.3838298954713117	0.160685571312522	0.6018840081745603	0.2125711100937983	0.1672510927383919
3	rep3	WT	RSV	MOI	0.1	2 days		0 days			0.3568359118282591	0.1295919214645179	1.0	0.5680809331039277	1.0	0.6406760552412968	0.6696857362198383
4	rep3	WT	RSV	MOI	1.0	1 days		0 days			0.2856047936732779	1.0	0.5872489965645381	0.1811657161049423	0.6376387074652581	0.1984361109105266	0.2633660203226889
5	rep3	WT	RSV	MOI	1.0	2 days		0 days			0.4153416883967875	0.7985568202921722	0.7425251784961376	0.3209139474008367	0.3801579756796903	0.3391694744314608	0.3565555262864461
6	rep3	WT	RSV	MOI	0.0	0 days	IFNbeta	1 days	U/ml	1000.0	0.8631507623436614	0.0022546046208583	0.235286610767883	1.0	0.3139968125426153	1.0	0.8654929911144319
7	rep3	WT	RSV	MOI	0.1	1 days	IFNbeta	1 days	U/ml	1000.0	0.9412841961253112	0.0065475040675353	0.2354531949998322	0.8192401792374732	0.304859081190694	0.8753645290237176	0.6262952498346301
8	rep3	WT	RSV	MOI	0.1	2 days	IFNbeta	1 days	U/ml	1000.0	0.7238332379479793	0.0103368295445669	0.5098761980637864	0.8496108315756798	0.4004239503239759	0.7950438680718529	0.4841186044314113
9	rep3	WT	RSV	MOI	1.0	1 days	IFNbeta	1 days	U/ml	1000.0	0.8541006402151127	0.0615444018696066	0.3256540108009288	0.7797072005997439	0.3010819135288722	0.8552842962149909	0.8723116578686394
10	rep3	WT	RSV	MOI	1.0	2 days	IFNbeta	1 days	U/ml	1000.0	1.0	0.1453304822682268	0.8060063056891713	0.8887899020771297	0.5108459877731598	0.9982018599890368	0.564259183155171
11	rep3	WT	RSV	MOI	0.0	0 days	IFNlambda	1 days	ng/ml	50.0	0.0425962221253407	0.0014652794150517	0.0153923112667473	0.1995673160262508	0.0060830290450795	0.1896311825162987	0.1125772840330473
12	rep3	WT	RSV	MOI	0.1	1 days	IFNlambda	1 days	ng/ml	50.0	0.1005693078879065	0.0240159710462644	0.2721823550951818	0.2114014358201488	0.4055349628528319	0.292279711134807	0.1712179386001128
13	rep3	WT	RSV	MOI	0.1	2 days	IFNlambda	1 days	ng/ml	50.0	0.3906433995346732	0.0809697416309416	0.6823241815544858	0.4961445247494008	0.9124073019963213	0.7935366609554639	1.0
14	rep3	WT	RSV	MOI	1.0	1 days	IFNlambda	1 days	ng/ml	50.0	0.2821757890677827	0.4471695683626718	0.7513207428586296	0.3283474228945659	0.86938247404834	0.4665173492210438	0.7414625369084035
15	rep3	WT	RSV	MOI	1.0	2 days	IFNlambda	1 days	ng/ml	50.0	0.430448272575628	0.8843866899969193	0.6319445642383452	0.3674116518150932	0.4307739105511603	0.4164723741001931	0.4021188488199987
