## Supplementary Data S2 for "Type III interferons may suppress viral infections by triggering cell death": rep1.csv

Lane	Experiment	CellLine	('Stimulation', 'Agent')	('Stimulation', 'Unit')	('Stimulation', 'Amount')	('Stimulation', 'Duration')	('Measurement', 'p-STAT1')	('Measurement', 'STAT1')	('Measurement', 'p-STAT2')	('Measurement', 'STAT2')	('Measurement', 'OAS1')	('Measurement', 'IAV nucleoprotein')	('Measurement', 'RIG-I')	('Measurement', 'PKR')
1	rep1	WT	IAV	MOI	0.1	0 days	0.0396263295319228	0.015941759957176	0.0117872682096993	0.2949996903509575	0.0840793872969125	0.0010170583366685	0.0350807478640767	0.4465398701892413
2	rep1	WT	IAV	MOI	0.1	1 days	0.9590544493233396	0.1832650801042603	0.6697743487479648	0.7167089057576846	0.4737344354144966	0.3287389129798666	0.5543065709184612	0.8178098467776678
3	rep1	WT	IAV	MOI	0.1	2 days	0.657065454966943	1.0	0.4287548273416041	1.0	0.8064743057367272	0.2171290455753647	1.0	1.0
4	rep1	IFNAR-KO	IAV	MOI	0.1	0 days	0.0304821997286665	0.0140327668847194	0.0094012803547336	0.164390542680362	0.0058729900021967	0.00096601910335	0.0254938267022942	0.3310539102152223
5	rep1	IFNAR-KO	IAV	MOI	0.1	1 days	0.0378303009683827	0.019117025604358	0.0121205292133247	0.1737921398295416	0.0130660426731204	0.2256916151533295	0.0325724080489056	0.3227842913419813
6	rep1	IFNAR-KO	IAV	MOI	0.1	2 days	0.0353310876644992	0.0966407607727102	0.0222624570695346	0.3471875826916462	0.0592312324134428	0.3893121343296096	0.086011198144408	0.5854302542146641
7	rep1	IFNLR-KO	IAV	MOI	0.1	0 days	0.0243169664537619	0.0830310687854885	0.0114138793373333	0.2043462040537516	0.0394634801511821	0.0005310146276016	0.0292658439950998	0.4021537335303984
8	rep1	IFNLR-KO	IAV	MOI	0.1	1 days	1.0	0.3811808398457758	1.0	0.8841324454066238	0.6375113245556333	0.7819485657244964	0.5579493153069564	0.7945085373473373
9	rep1	IFNLR-KO	IAV	MOI	0.1	2 days	0.5416032619267345	0.9074707487547145	0.3789833798944877	0.8998568989384509	1.0	1.0	0.7734314041423671	0.91027992854122
10	rep1	IFNAR-IFNLR-KO	IAV	MOI	0.1	0 days	0.0141139606824921	0.0176238287747099	0.011186106198222	0.1986992386155398	0.017813044440813	0.0006313375202645	0.0261197062450055	0.2794237850631864
11	rep1	IFNAR-IFNLR-KO	IAV	MOI	0.1	1 days	0.0242636267316409	0.0182074268164358	0.0156118577424876	0.2158314349391096	0.0161534800637771	0.1481754937384785	0.0245713582155544	0.2787691114435878
12	rep1	IFNAR-IFNLR-KO	IAV	MOI	0.1	2 days	0.0200518340370341	0.022104771845752	0.0131731422709448	0.2651278134777052	0.0243851519359158	0.6771036194788664	0.0360662044072798	0.2427473979364531
