## Supplementary Data S2 for "Type III interferons may suppress viral infections by triggering cell death": rep2.csv

Lane	Experiment	CellLine	('Stimulation', 'Agent')	('Stimulation', 'Unit')	('Stimulation', 'Amount')	('Stimulation', 'Duration')	('Measurement', 'OAS1')	('Measurement', 'IAV nucleoprotein')	('Measurement', 'p-STAT1')	('Measurement', 'STAT1')	('Measurement', 'p-STAT2')	('Measurement', 'STAT2')	('Measurement', 'RIG-I')	('Measurement', 'PKR')
1	rep2	WT	IAV	MOI	0.1	0 days	0.032673646402943	0.0103410634396638	0.0232828889562228	0.0809652797450272	0.0098184149183923	0.1959454095668436	0.0090864039010819	0.230865492098788
2	rep2	WT	IAV	MOI	0.1	1 days	0.983949579522491	0.281473817794683	1.0	0.4014542038230401	1.0	0.9105084044048408	0.5315254296413895	0.6745332584169884
3	rep2	WT	IAV	MOI	0.1	2 days	1.0	0.2107121473615036	0.7729574169838768	1.0	0.6781676565089708	0.960924872560436	1.0	1.0
4	rep2	IFNAR-KO	IAV	MOI	0.1	0 days	0.0065640310450596	0.0048151933182239	0.0154990398722652	0.0543357361850674	0.0089619449495955	0.2315057497614114	0.0139983120504011	0.3003978244377983
5	rep2	IFNAR-KO	IAV	MOI	0.1	1 days	0.0748854845550681	0.2851725273264519	0.0507443765395043	0.0609929810646779	0.0339783372448589	0.1984823798014177	0.0500707380956704	0.3574200078104161
6	rep2	IFNAR-KO	IAV	MOI	0.1	2 days	0.1495446347413298	1.0	0.0807882168840676	0.1783359478283077	0.0609070797190912	0.4782819453479888	0.1271787995511315	0.4905851310548861
7	rep2	IFNLR-KO	IAV	MOI	0.1	0 days	0.0596441635389191	0.0055441746076308	0.0101743568903401	0.0923318025491103	0.0054828448465297	0.1456196087052484	0.0307683814908538	0.3504101353792886
8	rep2	IFNLR-KO	IAV	MOI	0.1	1 days	0.9493956121064858	0.5968101190748757	0.6135461219756203	0.3650241643161526	0.670999748061997	0.985534660528415	0.5432385858390849	0.6488725517702112
9	rep2	IFNLR-KO	IAV	MOI	0.1	2 days	0.8716765056141108	0.7879488262339188	0.4025933000271661	0.6244352714694866	0.3727436477162821	1.0	0.6140721879318212	0.9081570553135604
10	rep2	IFNAR-IFNLR-KO	IAV	MOI	0.1	0 days	0.0063063521105746	0.008178188980813	0.0084440273705312	0.0407693196342332	0.0072928478317673	0.2536045860442368	0.018195963373507	0.2285993333020896
11	rep2	IFNAR-IFNLR-KO	IAV	MOI	0.1	1 days	0.0060387772379578	0.5408425218568299	0.0069822950111365	0.0340189754120468	0.0082456846992398	0.2240979777289719	0.0316488863313367	0.2889363996507049
12	rep2	IFNAR-IFNLR-KO	IAV	MOI	0.1	2 days	0.0047671056429698	0.8170524759515703	0.0062311618397398	0.028296232444082	0.0061528550292267	0.1712013068308262	0.0202087392536047	0.1805801301090924
