## Supplementary Data S2 for "Type III interferons may suppress viral infections by triggering cell death": rep3.csv

Lane	Experiment	CellLine	('Stimulation', 'Agent')	('Stimulation', 'Unit')	('Stimulation', 'Amount')	('Stimulation', 'Duration')	('Measurement', 'p-STAT1')	('Measurement', 'STAT1')	('Measurement', 'p-STAT2')	('Measurement', 'STAT2')	('Measurement', 'OAS1')	('Measurement', 'RIG-I')	('Measurement', 'PKR')	('Measurement', 'IAV nucleoprotein')
1	rep3	WT	IAV	MOI	0.1	0 days	0.0063499042963559	0.1491433612120428	0.0059464198305243	0.1005773919705797	0.0120079510340064	0.0251003704179815	0.3223413959526599	0.0211515078674292
2	rep3	WT	IAV	MOI	0.1	1 days	1.0	0.8860504445189362	1.0	1.0	1.0	0.9905843014633496	0.8694045596389407	0.3948191310814955
3	rep3	WT	IAV	MOI	0.1	2 days	0.5032268038047285	1.0	0.5324618856926875	0.8016711130303362	0.266245776393626	1.0	1.0	0.3117530243784858
4	rep3	IFNAR-KO	IAV	MOI	0.1	0 days	0.0051853221555884	0.1434572043846803	0.0068560512060151	0.1743651410699784	0.004837157516929	0.0200945494323888	0.3179811276812904	0.0233084771134769
5	rep3	IFNAR-KO	IAV	MOI	0.1	1 days	0.0896478320305714	0.2600121000566729	0.0784644089294444	0.32995988839092	0.1044575795058474	0.1246618478737774	0.447400848002545	0.3528652198875274
6	rep3	IFNAR-KO	IAV	MOI	0.1	2 days	0.098541455712065	0.5076374786729424	0.08465861511522	0.4827902566195359	0.1668210633611932	0.2328002377056623	0.6336405074438501	0.4297410356698979
7	rep3	IFNLR-KO	IAV	MOI	0.1	0 days	0.0094377208691169	0.1793903770375211	0.0074493178972555	0.1305814304054051	0.0161852966287631	0.0288512158785976	0.2261955610169012	0.0271149950474009
8	rep3	IFNLR-KO	IAV	MOI	0.1	1 days	0.7455496869568644	0.7049835814873838	0.8131361130658802	0.9286495422751612	0.783826158702797	0.4819476741846505	0.6296389397231644	0.5819835958516956
9	rep3	IFNLR-KO	IAV	MOI	0.1	2 days	0.244374503408522	0.8628716484161099	0.2141501540590852	0.7642315327243117	0.450303858389693	0.8615997163173792	0.6457102398800862	0.9378232875354312
10	rep3	IFNAR-IFNLR-KO	IAV	MOI	0.1	0 days	0.0054784820687003	0.1360348830241189	0.0070756967013662	0.2327045655290337	0.0293495261957183	0.021123160297315	0.2076626875829244	0.0074947882928062
11	rep3	IFNAR-IFNLR-KO	IAV	MOI	0.1	1 days	0.0027262187092569	0.1006124501277276	0.0048346931030678	0.132413606943485	0.01131183565071	0.026329266914018	0.2169690168116521	0.4829810691576393
12	rep3	IFNAR-IFNLR-KO	IAV	MOI	0.1	2 days	0.0047376328508122	0.0921335843076641	0.0032856189303214	0.1443651803047571	0.0089321667836511	0.0296484017613741	0.1689651139852721	1.0
