## Supplementary Data S2 for "Type III interferons may suppress viral infections by triggering cell death": rep4.csv

Lane	Experiment	CellLine	('Stimulation', 'Agent')	('Stimulation', 'Unit')	('Stimulation', 'Amount')	('Stimulation', 'Duration')	('Measurement', 'OAS1')	('Measurement', 'RIG-I')	('Measurement', 'PKR')	('Measurement', 'p-STAT1')	('Measurement', 'STAT1')	('Measurement', 'p-STAT2')	('Measurement', 'STAT2')	('Measurement', 'IAV nucleoprotein')
1	rep4	WT	IAV	MOI	0.1	0 days	0.0677036866959242	0.0301436357246795	0.3859938985082645	0.0103685648279315	0.1636646211081862	0.0133927400296065	0.1329052693180449	0.0131619717237866
2	rep4	WT	IAV	MOI	0.1	1 days	1.0	0.7509875065657158	0.9292940944054916	1.0	0.8875256036693603	1.0	1.0	0.2953877648096619
3	rep4	WT	IAV	MOI	0.1	2 days	0.2901954104204363	1.0	1.0	0.4296174835334717	1.0	0.3531209967671775	0.5755562317473298	0.2523675783903684
4	rep4	IFNAR-KO	IAV	MOI	0.1	0 days	0.0315204047952765	0.0185399205974874	0.3986125173725205	0.0158832302879957	0.1752021324729584	0.0153679426087675	0.1937883726966325	0.0033792039424704
5	rep4	IFNAR-KO	IAV	MOI	0.1	1 days	0.1199561218004682	0.0885399257438543	0.4113211014848342	0.0943238798527491	0.2543019843176309	0.0930228142813711	0.3080390250549056	0.3496188277323219
6	rep4	IFNAR-KO	IAV	MOI	0.1	2 days	0.0863456598831964	0.1451868180982827	0.5313436507165997	0.0311351808683406	0.4026148080949605	0.0368692025227337	0.3253383817701789	0.5718760798441609
7	rep4	IFNLR-KO	IAV	MOI	0.1	0 days	0.0733596176224549	0.0219243629122545	0.3346149694771708	0.0108095613125938	0.2184786680955519	0.0131555692776325	0.1927119093263461	0.0042830796354717
8	rep4	IFNLR-KO	IAV	MOI	0.1	1 days	0.6149390518832197	0.4439989572056688	0.6832390257770948	0.629551415243095	0.7478812372541721	0.6286460712150413	0.8963192512357209	0.6494134949440336
9	rep4	IFNLR-KO	IAV	MOI	0.1	2 days	0.274115734386867	0.5100864169222376	0.7079065036277473	0.2086103824124139	0.8688990118895437	0.2572250010090588	0.8333103054901411	0.4218308407822322
10	rep4	IFNAR-IFNLR-KO	IAV	MOI	0.1	0 days	0.0522896703271163	0.0155660190213672	0.2763547759720809	0.0072580204939075	0.0942943805384976	0.0081664666218583	0.1775258879458972	0.0017476316790695
11	rep4	IFNAR-IFNLR-KO	IAV	MOI	0.1	1 days	0.0668722756577553	0.0182220762100087	0.2687843069392101	0.0107858177057621	0.1094200087017622	0.0109641972078348	0.2111877912239283	0.4568314520837381
12	rep4	IFNAR-IFNLR-KO	IAV	MOI	0.1	2 days	0.0491303648059121	0.0186074328587063	0.2018643054938628	0.0053477574694894	0.0761336788211555	0.0098442747143966	0.11416289446978	1.0
