## Supplementary Data S2 for "Type III interferons may suppress viral infections by triggering cell death": rep5.csv

Lane	Experiment	CellLine	('Stimulation', 'Agent')	('Stimulation', 'Unit')	('Stimulation', 'Amount')	('Stimulation', 'Duration')	('Measurement', 'STAT1')	('Measurement', 'STAT2')	('Measurement', 'IAV nucleoprotein')	('Measurement', 'p-STAT1')	('Measurement', 'p-STAT2')	('Measurement', 'RIG-I')	('Measurement', 'PKR')	('Measurement', 'OAS1')	('Measurement', 'NS1')
1	rep5	WT	IAV	MOI	0.1	0 days	0.1037725059416622	0.0924896247369821	0.0057356280059927	0.0263480639317873	0.0019191195841806	0.0255151126806069	0.4869347834113131	0.0581424823385046	0.0055109907189036
2	rep5	WT	IAV	MOI	0.1	1 days	0.3400368606451622	0.4616111191633462	0.922374819231538	1.0	0.8583717782796986	0.4943203679122654	0.7312120634286818	0.8038069834699482	0.9830246712256896
3	rep5	WT	IAV	MOI	0.1	2 days	0.7489868577584846	0.6949834251104122	0.5045713591077056	0.725131901036241	0.6928844289299038	0.7182928209065805	1.0	1.0	0.6034813979670588
4	rep5	IFNAR-KO	IAV	MOI	0.1	0 days	0.0963064364627597	0.1046949866749443	0.0093572736106679	0.0144413287412417	0.001791307331717	0.0221617772565182	0.3832161737582429	0.0092031931501472	0.0067376582979785
5	rep5	IFNAR-KO	IAV	MOI	0.1	1 days	0.1086731836081671	0.0996242987322271	0.6588372105671507	0.0711513598503279	0.0402006628516525	0.0481132302595199	0.4939270314664492	0.0452442981295321	0.6806763313583878
6	rep5	IFNAR-KO	IAV	MOI	0.1	2 days	0.1644376188439575	0.2354966111265682	0.4087289578206012	0.1127247171682586	0.0749649729258206	0.1159684255989202	0.6496188617637196	0.1351972467608428	0.6195289390348665
7	rep5	IFNLR-KO	IAV	MOI	0.1	0 days	0.1124137595230476	0.0715021804326331	0.00888581752475	0.0197589763242525	0.001671637446045	0.0341011688821663	0.3970147890809379	0.0288448411700275	0.0077320896497286
8	rep5	IFNLR-KO	IAV	MOI	0.1	1 days	0.4512850184591589	0.6523934374554311	0.8919994146021789	0.9360182100187064	1.0	0.5644999752468813	0.7928681903655618	0.8030000042397515	0.9062960569948448
9	rep5	IFNLR-KO	IAV	MOI	0.1	2 days	1.0	1.0	1.0	0.5991148479705045	0.4384980248423504	1.0	0.952623584462654	0.9182466996081784	0.9546943795602604
10	rep5	IFNAR-IFNLR-KO	IAV	MOI	0.1	0 days	0.0648002846582859	0.1031409071047679	0.0209665430904957	0.0156547570756183	0.0009822578446566	0.0287950842723624	0.4035638962616382	0.0094855557920033	0.0218105345799342
11	rep5	IFNAR-IFNLR-KO	IAV	MOI	0.1	1 days	0.0627304096694501	0.0943095492671263	0.3497560447541038	0.0118978281536384	0.0005152739892037	0.0332964732903822	0.3783593978572072	0.0067886564404877	0.7762941150079404
12	rep5	IFNAR-IFNLR-KO	IAV	MOI	0.1	2 days	0.0672426043323897	0.1081324204304617	0.9584777340395536	0.0120231400443861	0.0007258868447992	0.0296032781357931	0.3355470713852106	0.0116103868652986	1.0
