## Supplementary Data S2 for "Type III interferons may suppress viral infections by triggering cell death": rep6.csv

Lane	Experiment	CellLine	('Stimulation', 'Agent')	('Stimulation', 'Unit')	('Stimulation', 'Amount')	('Stimulation', 'Duration')	('Measurement', 'RIG-I')	('Measurement', 'PKR')	('Measurement', 'OAS1')	('Measurement', 'IAV nucleoprotein')	('Measurement', 'p-STAT1')	('Measurement', 'STAT1')	('Measurement', 'p-STAT2')	('Measurement', 'STAT2')
1	rep6	WT	IAV	MOI	0.1	0 days	0.0280123695058426	0.6595150786338017	0.0986857388590125	0.0169827987754787	0.0369946568439155	0.2537809340128977	0.0048395466649799	0.076610837781736
2	rep6	WT	IAV	MOI	0.1	1 days	0.6739699027304359	0.9032160556611188	0.8999456010087711	0.4677942232574426	1.0	0.5423423491162827	1.0	0.8097927066384351
3	rep6	WT	IAV	MOI	0.1	2 days	0.7729273190774943	1.0	0.8398282300000353	0.2967152976075026	0.8979806755707671	1.0	0.3570092160691642	0.8940446896477077
4	rep6	IFNAR-KO	IAV	MOI	0.1	0 days	0.0224734060345465	0.4759648332382076	0.0257136802794171	0.0242420347836003	0.0124898366967032	0.2024273193870042	0.0017131743175139	0.1502045415631286
5	rep6	IFNAR-KO	IAV	MOI	0.1	1 days	0.0440692673904741	0.5036164564281764	0.0780592124074677	0.3384467894388288	0.0344920788582046	0.2066559638834632	0.0214059079495581	0.1808942197076445
6	rep6	IFNAR-KO	IAV	MOI	0.1	2 days	0.1483569375206495	0.6746758021168526	0.2540468596911454	0.313179165503257	0.1104596631648887	0.3469394814508135	0.0366968590632296	0.2961112640250086
7	rep6	IFNLR-KO	IAV	MOI	0.1	0 days	0.052154220247033	0.5051430107984587	0.122766081865185	0.0408392435858306	0.0095564176375297	0.2178897256216002	0.0042168251013459	0.1019174176373267
8	rep6	IFNLR-KO	IAV	MOI	0.1	1 days	0.5888294527013628	0.7801970530873376	1.0	0.9826145214014936	0.6339968387429137	0.6288709268499286	0.849641637496132	1.0
9	rep6	IFNLR-KO	IAV	MOI	0.1	2 days	1.0	0.943125987698186	0.972615468669046	1.0	0.8344943378245732	0.8679994996440646	0.3691229150996659	0.9200865474270004
10	rep6	IFNAR-IFNLR-KO	IAV	MOI	0.1	0 days	0.023144663867833	0.5043445467437515	0.075181950912915	0.01414322649607	0.0060645440857758	0.1519092922477986	0.0005749373824688	0.0990886460227619
11	rep6	IFNAR-IFNLR-KO	IAV	MOI	0.1	1 days	0.0219977174805153	0.5628309563328823	0.0669749102297473	0.6655613237812613	0.0055032225515136	0.1683370566422295	0.001173953368906	0.128477532171626
12	rep6	IFNAR-IFNLR-KO	IAV	MOI	0.1	2 days	0.0293886126808004	0.6833996775140505	0.038652275467423	0.8893313555546496	0.0126542731409372	0.133339243198337	0.0026236252817732	0.1408909411936263
