## Supplementary Data S2 for "Type III interferons may suppress viral infections by triggering cell death": rep7.csv

Lane	Experiment	CellLine	('Stimulation', 'Agent')	('Stimulation', 'Unit')	('Stimulation', 'Amount')	('Stimulation', 'Duration')	('Measurement', 'STAT2')	('Measurement', 'PKR')	('Measurement', 'NS1')	('Measurement', 'IAV nucleoprotein')	('Measurement', 'p-STAT1')	('Measurement', 'RIG-I')	('Measurement', 'STAT1')	('Measurement', 'p-STAT2')	('Measurement', 'OAS1')
1	rep7	WT	IAV	MOI	0.1	0 days	0.1643766255677887	0.5688643046836191	0.009408373553654	0.0003739867081722	0.04084191047342	0.0384225657998625	0.2350454557444645	0.0075022388735872	0.0701915177182383
2	rep7	WT	IAV	MOI	0.1	1 days	0.5980072347807427	0.7364950437364588	0.5850553714150258	0.1420277425400622	1.0	0.3984814617238079	0.4418876900783522	1.0	0.5793956273555958
3	rep7	WT	IAV	MOI	0.1	2 days	1.0	1.0	0.5165090175957009	0.2063204139959872	0.5880195743744775	1.0	1.0	0.7227993136327802	1.0
4	rep7	IFNAR-KO	IAV	MOI	0.1	0 days	0.2504141879147677	0.3663385886313677	0.0034071587395702	0.0004879460842744	0.0304131871961154	0.0342416481011688	0.1855505344340551	0.0041609988374579	0.0164873316569696
5	rep7	IFNAR-KO	IAV	MOI	0.1	1 days	0.2256600490526286	0.3133714094357718	0.3907784316664605	0.0732869489815251	0.0585621093021502	0.0359449234618362	0.1572489755813996	0.0212366274590832	0.0274317690500623
6	rep7	IFNAR-KO	IAV	MOI	0.1	2 days	0.366693033426281	0.4117925509240817	0.499726696806209	0.1786313219858943	0.072901384730274	0.1356329146032907	0.2208488216381352	0.0719103018280042	0.1688462751920147
7	rep7	IFNLR-KO	IAV	MOI	0.1	0 days	0.167744316457281	0.3462690643497435	0.0156025253038307	0.0004001260044906	0.010288021098039	0.038015919935045	0.1340295509675849	0.0238534089740788	0.1134901033606986
8	rep7	IFNLR-KO	IAV	MOI	0.1	1 days	0.5266993555643256	0.358863989656395	1.0	0.6641396319000671	0.5799486211092147	0.4026871857352513	0.2597884680420919	0.7257133075563571	0.5547586765582658
9	rep7	IFNLR-KO	IAV	MOI	0.1	2 days	0.5889373733610918	0.4293919912315879	0.8842576064267654	1.0	0.352142695344728	0.7365969645601372	0.5185454351486147	0.2958546995616876	0.6072137561426492
10	rep7	IFNAR-IFNLR-KO	IAV	MOI	0.1	0 days	0.1947253489506738	0.3088661192082853	0.0353642381458601	0.0007870692467082	0.0129905999967111	0.0393513773375831	0.1171256528840169	0.0012819885535957	0.0218531692551606
11	rep7	IFNAR-IFNLR-KO	IAV	MOI	0.1	1 days	0.1857587302832666	0.3152457494700197	0.4635363896170292	0.0927650248985826	0.0108007534017194	0.0394106661219193	0.1209135536211366	0.0015279030353588	0.0306549565876602
12	rep7	IFNAR-IFNLR-KO	IAV	MOI	0.1	2 days	0.2047929632670443	0.3162958093768814	0.4610197411405427	0.2271333209399102	0.0072513645106462	0.0453733252414496	0.098797747016519	0.0009950450840706	0.0285880429295754
