## Supplementary Data S2 for "Type III interferons may suppress viral infections by triggering cell death": rep8.csv

Lane	Experiment	CellLine	('Stimulation', 'Agent')	('Stimulation', 'Unit')	('Stimulation', 'Amount')	('Stimulation', 'Duration')	('Measurement', 'STAT2')	('Measurement', 'PKR')	('Measurement', 'IAV nucleoprotein')	('Measurement', 'p-STAT1')	('Measurement', 'RIG-I')	('Measurement', 'NS1')	('Measurement', 'STAT1')	('Measurement', 'p-STAT2')	('Measurement', 'OAS1')
1	rep8	WT	IAV	MOI	0.1	0 days	0.3050629282584621	0.5713640298856983	0.0005343345892956	0.0352121643298599	0.0322504799978927	0.0103680199054173	0.2881936041421161	0.0027893408175875	0.1206185930365041
2	rep8	WT	IAV	MOI	0.1	1 days	0.3671672820501153	0.5651723575850695	0.1392416060665011	0.4525096475651193	0.1669305720524931	0.5804780952367719	0.3822800780384712	0.3957703387646567	0.3916123606445302
3	rep8	WT	IAV	MOI	0.1	2 days	0.8409711043661731	1.0	0.2060341957020129	0.5917541620038665	0.8405538454476843	0.549672600363774	1.0	0.7242374567111333	1.0
4	rep8	IFNAR-KO	IAV	MOI	0.1	0 days	0.3608652588279019	0.4143032523950507	0.0002606795847364	0.0205518919486245	0.040692568450163	0.0092773913069315	0.2009416659192072	0.002074858248887	0.0244927399281251
5	rep8	IFNAR-KO	IAV	MOI	0.1	1 days	0.3551331172691231	0.40259529133958	0.0389402502006228	0.0558703605236639	0.0461093339198686	0.2822285736846746	0.1949307159268332	0.0231970665612138	0.0359830144179844
6	rep8	IFNAR-KO	IAV	MOI	0.1	2 days	0.3804092817055005	0.4481406941062535	0.0617208035938321	0.0603819745145274	0.0915450007631133	0.2732641232160714	0.224445045344088	0.040537618278743	0.1365231739511499
7	rep8	IFNLR-KO	IAV	MOI	0.1	0 days	0.2409778993005891	0.3847284514387727	0.000284583580577	0.0248141938799117	0.0473809793838796	0.0132207435818378	0.2135103942706895	0.0028588270186687	0.0978982583147136
8	rep8	IFNLR-KO	IAV	MOI	0.1	1 days	0.7616134550647401	0.5753090307240446	0.751667672228151	1.0	0.4190436218565254	0.970132414989991	0.3720841646584783	1.0	0.7555286972531058
9	rep8	IFNLR-KO	IAV	MOI	0.1	2 days	1.0	0.8274927231838487	1.0	0.4969809688469548	1.0	1.0	0.6965921057931055	0.4686851312883843	0.6231108917520982
10	rep8	IFNAR-IFNLR-KO	IAV	MOI	0.1	0 days	0.381574207852876	0.4163846170964447	0.0015502107967765	0.0174641430759109	0.0485115118936608	0.0153390629274563	0.112791508490729	0.0013679033615404	0.0239657995234592
11	rep8	IFNAR-IFNLR-KO	IAV	MOI	0.1	1 days	0.3362409079197213	0.3559664329522795	0.0595214970486291	0.013998760034639	0.0453180968667975	0.3547713311867982	0.1294707863703515	0.0017273889026828	0.0229223348970439
12	rep8	IFNAR-IFNLR-KO	IAV	MOI	0.1	2 days	0.3921767757832328	0.3861984779418526	0.0973543532993589	0.0151309660099143	0.0516368346607705	0.4145025942367323	0.1327000523956468	0.0016487990676022	0.0345992768117535
