## Supplementary Data S2 for "Type III interferons may suppress viral infections by triggering cell death": rep1.csv

Lane	Experiment	CellLine	('Stimulation', 'Agent')	('Stimulation', 'Unit')	('Stimulation', 'Amount')	('Stimulation', 'Duration')	('Measurement', 'STAT2')	('Measurement', 'PKR')	('Measurement', 'NS1')	('Measurement', 'RSV F protein')	('Measurement', 'p-STAT1')	('Measurement', 'RIG-I')	('Measurement', 'OAS1')	('Measurement', 'STAT1')	('Measurement', 'p-STAT2')
1	rep1	WT	RSV	MOI	0.1	0 days	0.7104744630052924	0.5773009187109713	0.0064878455159507	0.0002364479221219	0.0247334024888195	0.0532741640804867	0.1081432130537401	0.3659370145734052	0.0043596064681203
2	rep1	WT	RSV	MOI	0.1	1 days	1.0	0.6844925911435309	0.665359888122405	0.0235464315962297	0.9084435380965024	0.3194920958364013	0.6492818015300352	0.4361705669461097	1.0
3	rep1	WT	RSV	MOI	0.1	2 days	0.9704971997708004	1.0	0.718890571961999	0.2334750091265377	1.0	1.0	1.0	1.0	0.533179582100751
4	rep1	IFNAR-KO	RSV	MOI	0.1	0 days	0.5348471797655961	0.3691399863261739	0.0152614944788229	0.0003393133650725	0.0104372419212037	0.0391312374773021	0.0114217748141814	0.2430409756272013	0.0069864161186658
5	rep1	IFNAR-KO	RSV	MOI	0.1	1 days	0.4221090198101942	0.366845112570422	0.5074399625743484	0.0226145148542668	0.0321313465990764	0.0433550242410456	0.0207335334696968	0.2281439463075243	0.0303840483913806
6	rep1	IFNAR-KO	RSV	MOI	0.1	2 days	0.3291512330839192	0.5508289325412612	0.997764233237468	1.0	0.0664939358698266	0.2563755536340875	0.2814905061189361	0.3192574649331829	0.0356146512745704
7	rep1	IFNLR-KO	RSV	MOI	0.1	0 days	0.3849898213647804	0.369536985939822	0.1000837993772228	0.0038262656097264	0.0082445794369242	0.0449153233634974	0.1401804320679792	0.2252930221936805	0.0057886194506022
8	rep1	IFNLR-KO	RSV	MOI	0.1	1 days	0.5242843691560742	0.4341739900330577	0.4082703799151874	0.0157333357229136	0.38776703669509	0.206188190013506	0.6237408783638579	0.2817427532830704	0.4832235273189105
9	rep1	IFNLR-KO	RSV	MOI	0.1	2 days	0.8068660470396698	0.7159877225291461	0.5274167790853674	0.096944639435445	0.3995816292390581	0.6849047811723185	0.5458202824136624	0.6176287869893399	0.3565088380833813
10	rep1	IFNAR-IFNLR-KO	RSV	MOI	0.1	0 days	0.4781790494157651	0.332707346043931	0.0200617410161647	0.0002411041375171	0.0084148793371286	0.0468802735947926	0.0282682499248946	0.1928073938170012	0.0036462792953619
11	rep1	IFNAR-IFNLR-KO	RSV	MOI	0.1	1 days	0.4813502887396412	0.3772943758044639	0.5448056212312041	0.0206364784940623	0.0077663712070028	0.0484121405275199	0.0315493875506802	0.1792598954604213	0.0010152568424897
12	rep1	IFNAR-IFNLR-KO	RSV	MOI	0.1	2 days	0.1545386775725625	0.4078488222225701	1.0	0.436283562891013	0.0064685816248114	0.0971168129474499	0.0202741730869397	0.1666333699979612	0.0014513206893412
