## Supplementary Data S2 for "Type III interferons may suppress viral infections by triggering cell death": rep2.csv

Lane	Experiment	CellLine	('Stimulation', 'Agent')	('Stimulation', 'Unit')	('Stimulation', 'Amount')	('Stimulation', 'Duration')	('Measurement', 'PKR')	('Measurement', 'RSV F protein')	('Measurement', 'p-STAT2')	('Measurement', 'STAT2')	('Measurement', 'NS1')	('Measurement', 'p-STAT1')	('Measurement', 'RIG-I')	('Measurement', 'OAS1')	('Measurement', 'STAT1')
1	rep2	WT	RSV	MOI	0.1	0 days	0.6493770163728193	0.0008988558472032	0.003565682286067	0.3716635771004161	0.0007162695907271	0.0316729351922197	0.0533650916237767	0.0701878919796023	0.5049804699760558
2	rep2	WT	RSV	MOI	0.1	1 days	0.6550871466518869	0.0224126460383537	0.0557102820712085	0.431595376035726	0.2259943473082502	0.0923946957700098	0.0759698933902545	0.1122494829697125	0.5300927080877254
3	rep2	WT	RSV	MOI	0.1	2 days	1.0	0.2510098918402949	1.0	1.0	0.575012057007492	1.0	0.8213466963047162	0.9346925129727798	1.0
4	rep2	IFNAR-KO	RSV	MOI	0.1	0 days	0.4894352475948483	0.0007594046761752	0.002158125759773	0.4904979299174971	0.0099321567741388	0.0236084709535721	0.0751880163341514	0.0074626455123461	0.3661709284988281
5	rep2	IFNAR-KO	RSV	MOI	0.1	1 days	0.457131057446303	0.0031015811462974	0.0058503408268707	0.5004774466936457	0.1614616979649527	0.0328002468988133	0.0853919146096465	0.0099012568951968	0.3163415907135164
6	rep2	IFNAR-KO	RSV	MOI	0.1	2 days	0.5836650530607818	0.6175307417946561	0.053445382838852	0.5007699073264957	1.0	0.0900945595815271	0.1741591933417856	0.1210025623260933	0.3073418124938036
7	rep2	IFNLR-KO	RSV	MOI	0.1	0 days	0.4985132587834826	0.0008730640233023	0.0038582397322718	0.3222028337274373	0.0053809698672591	0.026716693957855	0.1134536023799349	0.1429936622447607	0.362414325567541
8	rep2	IFNLR-KO	RSV	MOI	0.1	1 days	0.5046607372607119	0.0224454690956167	0.0491601733291824	0.3799052607414433	0.1437914586947339	0.1028841267829305	0.1243035162556803	0.1839208837820678	0.3775225593333969
9	rep2	IFNLR-KO	RSV	MOI	0.1	2 days	0.7735977941007092	0.0591584283026846	0.6975218743439097	0.9418049335731988	0.3388529475292701	0.8989434102832831	1.0	1.0	0.7266191445354835
10	rep2	IFNAR-IFNLR-KO	RSV	MOI	0.1	0 days	0.4191908903547075	0.0003718295641297	0.0013527024851984	0.542048175266181	0.0111464414311303	0.0174027369604731	0.1087600667805544	0.0236611886138428	0.2382292508644149
11	rep2	IFNAR-IFNLR-KO	RSV	MOI	0.1	1 days	0.428431072459516	0.020807655949677	0.0007352677694796	0.4757560328782359	0.1472757330207199	0.0214027180811881	0.1063168410202199	0.0223611186189639	0.229508027749355
12	rep2	IFNAR-IFNLR-KO	RSV	MOI	0.1	2 days	0.4812646032245842	1.0	0.0011214908403231	0.4203656961218048	0.9708020253311584	0.0199058939205609	0.1208121014687234	0.0435554570919183	0.2076449481376469
