## Supplementary Data S2 for "Type III interferons may suppress viral infections by triggering cell death": rep3.csv

Lane	Experiment	CellLine	('Stimulation', 'Agent')	('Stimulation', 'Unit')	('Stimulation', 'Amount')	('Stimulation', 'Duration')	('Measurement', 'RSV F protein')	('Measurement', 'p-STAT1')	('Measurement', 'STAT1')	('Measurement', 'p-STAT2')	('Measurement', 'STAT2')	('Measurement', 'OAS1')	('Measurement', 'RIG-I')	('Measurement', 'PKR')	('Measurement', 'NS1')
1	rep3	WT	RSV	MOI	0.1	0 days	0.0007242335163218	0.0219270878696117	0.4273056012303139	0.0005694682619881	0.519438838222333	0.1408151944894274	0.2915156773922973	0.7287840261616967	0.0017262120717725
2	rep3	WT	RSV	MOI	0.1	1 days	0.1066618455519467	0.358126269812425	0.2793885185603301	0.3740264259179752	0.381401505413819	0.3041202287406658	0.3877229052498833	0.5554293155527764	0.4299625933255755
3	rep3	WT	RSV	MOI	0.1	2 days	0.6249241462044428	1.0	1.0	0.3816453578910318	0.755779252758051	1.0	1.0	1.0	0.545241379036108
4	rep3	IFNAR-KO	RSV	MOI	0.1	0 days	0.0081451924755981	0.0063685724487109	0.1657767013438459	0.0014814271289876	0.537343618447044	0.0185035019118278	0.1086103489560936	0.3938466987514455	0.0144882255948165
5	rep3	IFNAR-KO	RSV	MOI	0.1	1 days	0.0864724049749737	0.0189083059959519	0.2055616023095567	0.0121941386385705	0.5469251601479335	0.0215019904474714	0.1059125178022	0.3702124257749421	0.3388180452573855
6	rep3	IFNAR-KO	RSV	MOI	0.1	2 days	1.0	0.0440415022163203	0.2765712619809089	0.0230523998489004	0.179241370937879	0.158290729473931	0.237699240566664	0.5795207248030894	1.0
7	rep3	IFNLR-KO	RSV	MOI	0.1	0 days	0.0014580744678904	0.0150024785734214	0.3018818487157292	0.0014526832330853	0.400549220856507	0.1239019662855398	0.1226647027760127	0.318443925599621	0.0122240758714104
8	rep3	IFNLR-KO	RSV	MOI	0.1	1 days	0.0521302744617109	0.6128341289857846	0.5071826739540762	1.0	1.0	0.4249412691741209	0.2144321137809838	0.4137270530352181	0.2933531618143976
9	rep3	IFNLR-KO	RSV	MOI	0.1	2 days	0.2300105691565763	0.5385282324827139	0.7782468803104989	0.4096029502367166	0.9438023154396282	0.6966296183770433	0.6470583857679162	0.7203775228054978	0.4437051726144466
10	rep3	IFNAR-IFNLR-KO	RSV	MOI	0.1	0 days	0.0013212301663171	0.0117729288213405	0.2259214207471096	0.0012620443531236	0.8615655631939216	0.039658609355321	0.1132587701054482	0.3394665680365576	0.0040936957870901
11	rep3	IFNAR-IFNLR-KO	RSV	MOI	0.1	1 days	0.0489592070208752	0.0122600662128008	0.2231943612485912	0.0017316068741768	0.7862169028767052	0.0414289352436818	0.1099899596619366	0.3139508773924441	0.2217699273975699
12	rep3	IFNAR-IFNLR-KO	RSV	MOI	0.1	2 days	0.5553321893287626	0.0081324060591453	0.1715950197731205	0.000610284687619	0.1722346701379723	0.0613592082428937	0.1533342530513452	0.3236423952148106	0.7034209266300083
