## Supplementary Data S2 for "Type III interferons may suppress viral infections by triggering cell death": rep4.csv

Lane	Experiment	CellLine	('Stimulation', 'Agent')	('Stimulation', 'Unit')	('Stimulation', 'Amount')	('Stimulation', 'Duration')	('Measurement', 'p-STAT1')	('Measurement', 'p-STAT2')	('Measurement', 'STAT2')	('Measurement', 'OAS1')	('Measurement', 'RIG-I')	('Measurement', 'PKR')	('Measurement', 'STAT1')	('Measurement', 'RSV F protein')
1	rep4	WT	RSV	MOI	0.1	0 days	0.0222790712504129	0.0129422012199987	0.2541643773638994	0.1057001117874564	0.0416908147844232	0.4226450277568296	0.2046111214208393	0.0145674262640361
2	rep4	WT	RSV	MOI	0.1	1 days	0.603289350015892	0.5534755461282796	0.9140817922850484	1.0	0.5123014627170553	0.8741096790788385	0.4663802674778525	0.9541147988111762
3	rep4	WT	RSV	MOI	0.1	2 days	0.6353125966700622	0.3995954566634845	1.0	0.765444062374559	1.0	1.0	1.0	1.0
4	rep4	IFNAR-KO	RSV	MOI	0.1	0 days	0.046512614805277	0.0124719263169182	0.2964888494296782	0.0389197545700742	0.0374799410735376	0.4518862247640189	0.2023410851174595	0.0181962473431062
5	rep4	IFNAR-KO	RSV	MOI	0.1	1 days	0.0802209901201863	0.0613176268146647	0.3713377719774087	0.1469458484694923	0.1353387565338613	0.6269843448052382	0.2842493234319792	0.6448152451595717
6	rep4	IFNAR-KO	RSV	MOI	0.1	2 days	0.0640770000486882	0.0311383698893908	0.3152678797355163	0.1391703921964151	0.3092555304603476	0.6300533565646219	0.4230755669508016	0.8355163750964647
7	rep4	IFNLR-KO	RSV	MOI	0.1	0 days	0.0218063578482604	0.0091660045620737	0.2256587041788453	0.0737384077828561	0.0455638869914504	0.4547595042636229	0.2734088065135905	0.0179681669359326
8	rep4	IFNLR-KO	RSV	MOI	0.1	1 days	1.0	1.0	0.7634608118592907	0.4137165266664588	0.283908474725407	0.5346224037583444	0.4457511811594464	0.2654016032929727
9	rep4	IFNLR-KO	RSV	MOI	0.1	2 days	0.2596687188149738	0.208721684905488	0.9196754639802788	0.5881767804809359	0.8699285508564384	0.9398436000168005	0.6850779916385639	0.2293265771735849
10	rep4	IFNAR-IFNLR-KO	RSV	MOI	0.1	0 days	0.0417720922295055	0.0101377742403852	0.3065740835217011	0.0448810656983653	0.0360728192556076	0.3836514941186157	0.1297310668250871	0.0194911632900445
11	rep4	IFNAR-IFNLR-KO	RSV	MOI	0.1	1 days	0.0303706356539892	0.0113817120125681	0.2727379936624511	0.0704768946346445	0.0543913187684516	0.3988219932544693	0.127039794073167	0.5077107077476328
12	rep4	IFNAR-IFNLR-KO	RSV	MOI	0.1	2 days	0.027078441160246	0.0109507027787182	0.0991958407790936	0.0568573911891499	0.0626142803073298	0.4069125043621909	0.0854136469223771	0.4118837967291081
