## Supplementary Data S2 for "Type III interferons may suppress viral infections by triggering cell death": rep5.csv

Lane	Experiment	CellLine	('Stimulation', 'Agent')	('Stimulation', 'Unit')	('Stimulation', 'Amount')	('Stimulation', 'Duration')	('Measurement', 'RIG-I')	('Measurement', 'PKR')	('Measurement', 'OAS1')	('Measurement', 'RSV F protein')	('Measurement', 'p-STAT1')	('Measurement', 'STAT1')	('Measurement', 'p-STAT2')	('Measurement', 'STAT2')
1	rep5	WT	RSV	MOI	0.1	0 days	0.1185441864566241	0.7639422780483426	0.4189023147953579	0.0982330158981963	0.0926841482956336	0.6449599537173708	0.007435221992165	0.3388481609766395
2	rep5	WT	RSV	MOI	0.1	1 days	0.1026911038919102	0.8471658860072272	0.3851416667305458	0.2827223220264768	0.2455268480612814	0.7589459314784992	0.0525688078531052	0.4283519389433948
3	rep5	WT	RSV	MOI	0.1	2 days	1.0	1.0	1.0	0.8552459477288504	0.9460668998986116	0.9842029066213464	0.8143751754753235	0.9576378803848922
4	rep5	IFNAR-KO	RSV	MOI	0.1	0 days	0.1203368236034912	0.833614156413937	0.0974365883261214	0.1133414949332285	0.0408541099740037	0.4835961394293049	0.005396699723118	0.4893493865713118
5	rep5	IFNAR-KO	RSV	MOI	0.1	1 days	0.1056434923138075	0.7150498054079947	0.1061409660629261	0.1061230516029352	0.0429655151017109	0.4812519011666745	0.004510491285537	0.4422202832031943
6	rep5	IFNAR-KO	RSV	MOI	0.1	2 days	0.2156953407191623	0.8050717624917415	0.2188961566389254	1.0	0.1357475948562816	0.6105058642529532	0.0628079651987204	0.6195341362004638
7	rep5	IFNLR-KO	RSV	MOI	0.1	0 days	0.1616736430228394	0.8071608886348032	0.2329862812639926	0.1684281634805079	0.0409551833624616	0.6625276957866778	0.0089586798315158	0.4169253289365923
8	rep5	IFNLR-KO	RSV	MOI	0.1	1 days	0.1811173603239168	0.72486389226282	0.2714356666600173	0.2994110941067314	0.0576071519524056	0.6913341193384424	0.0204290675400341	0.3583461333400381
9	rep5	IFNLR-KO	RSV	MOI	0.1	2 days	0.7594453408091675	0.9137637061340224	0.8885202095859742	0.7907387452677818	1.0	1.0	1.0	1.0
10	rep5	IFNAR-IFNLR-KO	RSV	MOI	0.1	0 days	0.1353058432134778	0.7622299243410541	0.1562733657624363	0.0947888858231259	0.0227838931581495	0.4568273311595252	0.0050402343896736	0.341620172435134
11	rep5	IFNAR-IFNLR-KO	RSV	MOI	0.1	1 days	0.1123259055822165	0.7250152933991946	0.1521116870230833	0.2193816981850336	0.0214563089608182	0.4415712380373647	0.004950743965052	0.3556968232512889
12	rep5	IFNAR-IFNLR-KO	RSV	MOI	0.1	2 days	0.0960526013790215	0.8020134137115942	0.1225312393464165	0.5646325200228821	0.019518141983934	0.422304601377565	0.0042741610267879	0.38396216806611
