## Supplementary Data S2 for "Type III interferons may suppress viral infections by triggering cell death": rep6.csv

Lane	Experiment	CellLine	('Stimulation', 'Agent')	('Stimulation', 'Unit')	('Stimulation', 'Amount')	('Stimulation', 'Duration')	('Measurement', 'p-STAT1')	('Measurement', 'STAT1')	('Measurement', 'p-STAT2')	('Measurement', 'STAT2')	('Measurement', 'OAS1')	('Measurement', 'RSV F protein')	('Measurement', 'RIG-I')	('Measurement', 'PKR')
1	rep6	WT	RSV	MOI	0.1	0 days	0.039006117748567	0.1409984732062447	0.0298041169215666	0.347809167166221	0.1241330583472838	0.0011367841371021	0.0127168603681269	0.3848388542431855
2	rep6	WT	RSV	MOI	0.1	1 days	0.9467807391975228	0.3398497508578594	1.0	0.6628361515706277	0.6136913982606133	0.0122753723054734	0.3522164475965036	0.7521320039490853
3	rep6	WT	RSV	MOI	0.1	2 days	1.0	1.0	0.4538703513186704	0.6650002877214447	0.888058138317222	0.2687010659901493	1.0	1.0
4	rep6	IFNAR-KO	RSV	MOI	0.1	0 days	0.0129395670713972	0.0244020115355587	0.0147333696876481	0.2118508942372584	0.0106159666987756	0.0004601345687498	0.0183465924214056	0.2718929836231105
5	rep6	IFNAR-KO	RSV	MOI	0.1	1 days	0.0099804079598633	0.0272099735781417	0.0223415111387027	0.2155579476270067	0.0206333354548693	0.003054823964205	0.0195925516244101	0.2951072524508939
6	rep6	IFNAR-KO	RSV	MOI	0.1	2 days	0.026264149201728	0.084615610068938	0.0340232233145251	0.2397475921143909	0.0804306771841631	0.8162806033345736	0.0787417186165492	0.3430610210875157
7	rep6	IFNLR-KO	RSV	MOI	0.1	0 days	0.0148244717531606	0.0861734115890225	0.0182080602589511	0.2896165222091764	0.0711435928073479	0.0001533892785752	0.0155809136168917	0.3122113358295917
8	rep6	IFNLR-KO	RSV	MOI	0.1	1 days	0.7693391968611687	0.2375721136126524	0.8390377646724289	0.6181335850934775	0.5085191340991351	0.0095900565774293	0.195547205249743	0.3597572716014303
9	rep6	IFNLR-KO	RSV	MOI	0.1	2 days	0.8841771122220409	0.9548145149308483	0.5661105022299984	1.0	1.0	0.2765378510513372	0.6926965726269426	0.6609034597417642
10	rep6	IFNAR-IFNLR-KO	RSV	MOI	0.1	0 days	0.0145879333358602	0.0196066319306128	0.0178359513952992	0.2773050236789132	0.0277440007884805	0.00072884027303	0.0184506323479585	0.1883152224622123
11	rep6	IFNAR-IFNLR-KO	RSV	MOI	0.1	1 days	0.0247602888827118	0.0239500405519718	0.0186941294390924	0.2959727805475134	0.0280056665597228	0.013888921143764	0.0248936549254255	0.2011725947996567
12	rep6	IFNAR-IFNLR-KO	RSV	MOI	0.1	2 days	0.0173746604680842	0.0374440416315558	0.0196645256788976	0.2009930463096458	0.0410266695597085	1.0	0.0527163717049574	0.2568126180112434
