## Supplementary Data S2 for "Type III interferons may suppress viral infections by triggering cell death": rep7A.csv

Lane	Experiment	CellLine	('Stimulation', 'Agent')	('Stimulation', 'Unit')	('Stimulation', 'Amount')	('Stimulation', 'Duration')	('Measurement', 'p-STAT1')	('Measurement', 'STAT1')	('Measurement', 'p-STAT2')	('Measurement', 'STAT2')	('Measurement', 'RSV F protein')
1	rep7	WT	RSV	MOI	0.1	0 days	0.0092986201762034	0.1210665261220115	0.0204849833948042	0.1954340956258665	6.107815240017431e-05
2	rep7	WT	RSV	MOI	0.1	1 days	1.0	0.3297136604604064	1.0	0.780145871983583	0.0542260731946759
3	rep7	WT	RSV	MOI	0.1	2 days	0.6536070931618443	1.0	0.4798653094520148	0.9298497927004858	0.3174399201576193
4	rep7	IFNAR-KO	RSV	MOI	0.1	0 days	0.0044700141148763	0.0887551304578308	0.0081985652363212	0.1578441884927522	0.0008867148030836
5	rep7	IFNAR-KO	RSV	MOI	0.1	1 days	0.0944098756705673	0.0953484902129345	0.0610261783627288	0.2958550586578848	0.0642521574476776
6	rep7	IFNAR-KO	RSV	MOI	0.1	2 days	0.1046884659784864	0.2589088752061822	0.0735734549879008	0.3930926292833083	1.0
7	rep7	IFNLR-KO	RSV	MOI	0.1	0 days	0.0030681073462381	0.0929985714822885	0.0112260382868003	0.1440808776596585	0.0009737104124421
8	rep7	IFNLR-KO	RSV	MOI	0.1	1 days	0.6323142727936226	0.1921807792044266	0.5652620492644156	0.5795556036396684	0.021327642537447
9	rep7	IFNLR-KO	RSV	MOI	0.1	2 days	0.5010722884167345	0.5937651985068916	0.3174650897543405	1.0	0.213891882647444
10	rep7	IFNAR-IFNLR-KO	RSV	MOI	0.1	0 days	0.002343956303964	0.0985817981999311	0.0167056658517517	0.2460512571260157	0.0009427101547319
11	rep7	IFNAR-IFNLR-KO	RSV	MOI	0.1	1 days	0.0016635889600656	0.0672256080964562	0.0096137028068257	0.1570218164777154	0.0444000695625095
12	rep7	IFNAR-IFNLR-KO	RSV	MOI	0.1	2 days	0.0023243174338003	0.0476782076713006	0.006074486258776	0.1212409235974272	0.8500487788592815
