## Supplementary Data S2 for "Type III interferons may suppress viral infections by triggering cell death": rep7B.csv

Lane	Experiment	CellLine	('Stimulation', 'Agent')	('Stimulation', 'Unit')	('Stimulation', 'Amount')	('Stimulation', 'Duration')	('Measurement', 'OAS1')	('Measurement', 'RIG-I')	('Measurement', 'PKR')
1	rep8	WT	RSV	MOI	0.1	0 days	0.0215745091693312	0.0158895941719921	0.4004151006280859
2	rep8	WT	RSV	MOI	0.1	1 days	0.7542317649388135	0.3859566196611647	0.8103076185861806
3	rep8	WT	RSV	MOI	0.1	2 days	0.7351800422136795	1.0	1.0
4	rep8	IFNAR-KO	RSV	MOI	0.1	0 days	0.0231706249417694	0.0180467123507407	0.3346884509186645
5	rep8	IFNAR-KO	RSV	MOI	0.1	1 days	0.1325402964958356	0.0870445246296458	0.4411546657403125
6	rep8	IFNAR-KO	RSV	MOI	0.1	2 days	0.2217920944291171	0.2021618096190202	0.6053984477898144
7	rep8	IFNLR-KO	RSV	MOI	0.1	0 days	0.0161924352237859	0.0238025044330658	0.3359408543731955
8	rep8	IFNLR-KO	RSV	MOI	0.1	1 days	1.0	0.3961019947608414	0.6967528893572186
9	rep8	IFNLR-KO	RSV	MOI	0.1	2 days	0.6119848705675597	0.4895405563144928	0.9072705808335072
10	rep8	IFNAR-IFNLR-KO	RSV	MOI	0.1	0 days	0.0105539904634664	0.0204366020919834	0.2057058180693431
11	rep8	IFNAR-IFNLR-KO	RSV	MOI	0.1	1 days	0.0152797190498573	0.0294695877684942	0.3064798061615785
12	rep8	IFNAR-IFNLR-KO	RSV	MOI	0.1	2 days	0.0220880681714117	0.0725211438585001	0.2268641727107736
