## Supplementary Data S2 for "Type III interferons may suppress viral infections by triggering cell death": all_reps.csv

	ns1	np.	Cell Type	Lane	Experiment
0	2.002100187823883	0.8688292512439875	WT	1	rep1
1	1.6487412712988574	0.9482094189413787	WT	2	rep1
2	2.043530059690194	0.9359141379178773	WT	3	rep1
3	1.9331168910829095	0.8929760995307214	WT	4	rep1
4	2.0486014886068507	0.707115290777625	WT	5	rep1
5	1.326891527830528	0.3898924465500355	IFNAR1 KO	6	rep1
6	1.3546008295058631	0.3837919289048373	IFNAR1 KO	7	rep1
7	1.218275432487821	0.2449660210653519	IFNAR1 KO	8	rep1
8	1.4216268634092741	0.39723481669818766	IFNAR1 KO	9	rep1
9	1.63895046558067	0.42133364684378527	IFNAR1 KO	10	rep1
10	2.5911651957693205	1.0999252977777234	IFNLR1 KO	11	rep1
11	2.2099297801593747	1.553225669423913	IFNLR1 KO	12	rep1
12	2.2231053793153883	1.7374256734900562	IFNLR1 KO	13	rep1
13	2.2656200281516625	1.9660699073670371	IFNLR1 KO	14	rep1
14	2.7515052971314584	1.6669954876468749	IFNLR1 KO	15	rep1
0	0.9268770425047165	0.9564334388305276	WT	1	rep2
1	0.8220611562154571	0.7150275170717262	WT	2	rep2
2	0.9051306907749683	0.7946063387837662	WT	3	rep2
3	1.024475078192518	0.6464600185767402	WT	4	rep2
4	0.9794208811715216	0.5820333997532973	WT	5	rep2
5	0.6017680901306104	0.43513869889093026	IFNAR1 KO	6	rep2
6	0.6534330443438922	0.4423804413321295	IFNAR1 KO	7	rep2
7	0.6269926495994194	0.39201722136463407	IFNAR1 KO	8	rep2
8	0.6471839921252021	0.45802177309383835	IFNAR1 KO	9	rep2
9	0.5595512626876594	0.4175784099197666	IFNAR1 KO	10	rep2
10	1.3619371851246183	1.3976354875630426	IFNLR1 KO	11	rep2
11	1.4757805308474334	1.4619448301115299	IFNLR1 KO	12	rep2
12	1.36293404591103	1.4239145003362847	IFNLR1 KO	13	rep2
13	1.419422950244489	1.549481541538272	IFNLR1 KO	14	rep2
14	1.5537338994592649	1.700541244299022	IFNLR1 KO	15	rep2
0	0.49705833492666995	0.49388942348379655	WT	1	rep3
1	0.6727293245062174	0.30437326737212966	WT	2	rep3
2	0.4832447264620134	0.3020802606756989	WT	3	rep3
3	0.45129130783342597	0.26663748456873615	WT	4	rep3
4	0.5295887285560938	0.20309077441664258	WT	5	rep3
5	0.35859996256976884	0.13785517436249345	IFNAR1 KO	6	rep3
6	0.27506301290809876	0.104448668878837	IFNAR1 KO	7	rep3
7	0.29627393850138956	0.11257052828700598	IFNAR1 KO	8	rep3
8	0.31176578575849784	0.13596863886772406	IFNAR1 KO	9	rep3
9	0.39999652210960135	0.14680827477073094	IFNAR1 KO	10	rep3
10	1.2065990473893424	0.9797344694452065	IFNLR1 KO	11	rep3
11	1.1152182499854306	1.162913690726723	IFNLR1 KO	12	rep3
12	1.0525721442424836	1.284883505244898	IFNLR1 KO	13	rep3
13	1.1646804870859797	1.5497532205584035	IFNLR1 KO	14	rep3
14	1.3240821059955932	1.771300011596892	IFNLR1 KO	15	rep3
