## Supplementary Data S2 for "Type III interferons may suppress viral infections by triggering cell death": IAV_NP_levels.csv

Experiment	MOI	Time	IAV NP level IFNLR-KO	IAV NP level WT
3B-rep1	0.1	24h	78.19	32.87
		48h	100	21.71
3B-rep2	0.1	24h	59.68	28.15
		48h	78.79	21.07
3B-rep3	0.1	24h	58.2	39.48
		48h	93.78	31.18
3B-rep4	0.1	24h	64.94	29.54
		48h	42.18	25.24
3B-rep5	0.1	24h	89.2	92.24
		48h	100	50.46
3B-rep6	0.1	24h	98.26	46.78
		48h	100	29.67
3B-rep7	0.1	24h	66.41	14.2
		48h	100	20.63
3B-rep8	0.1	24h	75.17	13.92
		48h	100	20.6
6A-rep1	0.1	24h	100	59.85
		48h	93.09	24.52
6A-rep2	0.1	24h	64	56.85
		48h	79.38	23.62
6A-rep3	0.1	24h	82.25	83.83
		48h	66.15	67.08
S8B-rep1	0.1	12h	7.95	7.16
		24h	100	52.2
		48h	79.42	33.17
S8B-rep2	0.1	12h	19.42	3.95
		24h	100	27.1
		48h	69.59	30.22
S8B-rep3	0.1	12h	17.44	4.79
		24h	100	35.48
		48h	76.98	27.56
S8B-rep4	0.1	12h	1.8	0.37
		24h	51.35	22.75
		48h	100	40.72
